# Genomic analysis of the *Streptococcus anginosus* group; taxonomic implications, evolutionary insights and clinical considerations

**DOI:** 10.64898/2026.11.04.764143

**Authors:** Andrea Coleman, Joshua Liaw, Diane Maresco-Pennisi, Rylee Deehan, Patrick N.A. Harris, Anders Cervin, Oskar Edkins, Julian Zaugg, Seweryn Bialasiewicz

## Abstract

**Background:** The *Streptococcus anginosus* group (SAG) (*S. anginosus, S. intermedius,* and *S. constellatus*) causes serious, potentially life-threatening, invasive infections, often in otherwise healthy individuals. However, the group’s diversity is still poorly understood, and with it, the ability to identify prognostic markers of severe disease.

**Methods:** Long-read sequencing produced closed genomes for 29 isolates from 25 patients hospitalised primarily for invasive SAG infections, and 21 isolates from 20 non-hospitalised controls. Genomes were classified with GTDB-Tk and combined with 211 reference genomes. After dereplication, 207 SAG genomes (38 isolate, 169 reference) representing 206 strains were analysed using: GTDB classification, average nucleotide identity, multi-marker and core-genome SNP phylogenies, recombination-aware analyses, mobilome, CAZyme and gapseq metabolic profiling, and lineage-aware genome-wide association testing for invasive phenotype.

**Results:** Agreement between GTDB-Tk and MALDI-TOF taxonomic classifications was low (42.8%), including two *S. massiliensis* cases mis-identified by MALDI-TOF as SAG. *S. anginosus* resolved into four taxa (*S. anginosus*, *S. hominis*, *S. whileyi* and *S. vaginalis*). Phylogenies based on core genome single-nucleotide polymorphisms resolved these species into distinct clades, whereas 16S rRNA gene and multilocus sequence analysis phylogenies did not. The four ex-*S. anginosus* taxa showed a gradient of genomic cohesion, with *S. vaginalis* being near-clonal, in contrast to *S. anginosus,* which shared high levels of sequence ancestry with other neighbouring taxa. Carbohydrate utilisation was strongly lineage-associated, as was propensity for invasive disease. A ∼15Kbp glycosaminoglycan utilisation locus was found in the three taxa of highest disease severity propensity (*S. intermedius, S. constellatus, S. whileyi*) which predicts a direct host glycosaminoglycan feeding mechanism that may contribute to invasive disease. No single functional feature, gene or core-genome SNP was associated with invasiveness however after lineage-adjustment. Combined feature analysis suggests *S. vaginalis* has undergone a niche restriction and has evolved for a primary existence in the female urogenital tract.

**Conclusions:** Under-reported species may be mis-diagnosed as SAG invasive infections. SAG is more diverse than its current three-species definition, with the conventional *S. anginosus* species proposed to be classed into a complex of four distinct taxa. Invasive capacity appears to be an emergent system-level property rather than from individual features.
