## Supplementary Table 1 for "Genomic analysis of the *Streptococcus anginosus* group; taxonomic implications, evolutionary insights and clinical considerations"

### Sheet: Sheet1
Supplementary Table 1. Reference genomes used in the various portions of the study, as indicated. Included are the reference genomes for the non-Streptococcus genome classification.
Isolate ID	Isolation Source	Phenotype	Strain	NCBI classification	Original GTDB classification	Adjusted GTDB classification	Year of collection	Geographical site	Used in main SAG dereplicated cohort	Used in fastGEAR cohort	Used in gapseq cohort
GCF_900636475.1	oral	unknown	NCTC10713	Streptococcus anginosus	Streptococcus anginosus		1900/1970	-	TRUE	FALSE	TRUE
GCA_037093115.1	unknown	unknown	San289	Streptococcus anginosus	Streptococcus anginosus		2021	China, Shanghai	FALSE	TRUE	FALSE
GCA_040913925.1	gut	unknown	RTP21204st1_F1_RTP21204_210225	Streptococcus anginosus	Streptococcus anginosus		2021	-	FALSE	FALSE	FALSE
GCA_053207525.1	oral	unknown	SS1266 (NCTC:10713)	Streptococcus anginosus	Streptococcus anginosus		-	-	FALSE	FALSE	FALSE
GCA_958477475.1	gut	unknown	SRR17798024_bin.12_MetaWRAP_v1.3_MAG	Streptococcus anginosus	Streptococcus anginosus		2020	China	FALSE	TRUE	FALSE
GCA_963545745.1	oral	Non_Invasive	SRR17738120_bin.4_MetaWRAP_v1.3_MAG	Streptococcus anginosus	Streptococcus anginosus		-	USA	FALSE	TRUE	FALSE
GCA_040913935.1	gut	unknown	RTP21204st1_D3_RTP21204_210225	Streptococcus anginosus	Streptococcus anginosus		2021	USA: NY	FALSE	TRUE	FALSE
GCF_000463465.1	respiratory	unknown	C1051	Streptococcus anginosus	Streptococcus anginosus		-	Canada	TRUE	TRUE	TRUE
GCA_001070115.1	unknown	unknown	1080_SANG	Streptococcus anginosus	Streptococcus anginosus		-	USA: WA	TRUE	TRUE	TRUE
GCA_002999475.1	oral	Non_Invasive	11	Streptococcus anginosus	Streptococcus anginosus		2014	United Kingdom: Newcastle University	TRUE	TRUE	TRUE
GCA_019930025.1	oral	unknown	SK81	Streptococcus anginosus	Streptococcus anginosus		1981	USA: Mississippi	TRUE	TRUE	TRUE
GCA_000214555.2	oral	unknown	SK52	Streptococcus anginosus	Streptococcus anginosus		-	-	FALSE	TRUE	TRUE
GCA_000373605.1	oral	unknown	DSM 20563	Streptococcus anginosus	Streptococcus anginosus		-	-	FALSE	FALSE	FALSE
GCA_000474055.1	oral	unknown	SK52	Streptococcus anginosus	Streptococcus anginosus		-	-	FALSE	FALSE	FALSE
GCA_000474155.1	unknown	unknown	T5	Streptococcus anginosus	Streptococcus anginosus		-	-	TRUE	TRUE	TRUE
GCA_001074525.1	unknown	unknown	83_SANG	Streptococcus anginosus	Streptococcus anginosus		-	USA: WA	TRUE	FALSE	TRUE
GCA_001412635.1	unknown	unknown	J4211	Streptococcus anginosus	Streptococcus anginosus		2011	USA: San Antonio	TRUE	TRUE	TRUE
GCA_002088025.1	oral	unknown	ATCC 33397	Streptococcus anginosus	Streptococcus anginosus		-	-	FALSE	FALSE	FALSE
GCA_002999555.1	blood	Invasive	OUP21	Streptococcus anginosus	Streptococcus anginosus		2014	USA: University of Oklahoma Health Sciences Center Medical Center	TRUE	TRUE	TRUE
GCA_002999595.1	blood	Invasive	OUP10	Streptococcus anginosus	Streptococcus anginosus		2014	USA: University of Oklahoma Health Sciences Center Medical Center	TRUE	TRUE	TRUE
GCA_003439105.1	gut	unknown	OM04-6BH	Streptococcus anginosus	Streptococcus anginosus		2013	China: Shenzhen	TRUE	TRUE	TRUE
GCA_019733875.1	gut	unknown	K27	Streptococcus anginosus	Streptococcus anginosus		2020	China	TRUE	TRUE	TRUE
GCA_019733995.1	gut	unknown	K20	Streptococcus anginosus	Streptococcus anginosus		2020	China	TRUE	TRUE	TRUE
GCA_019930105.1	oral	unknown	SK52 = DSM 20563	Streptococcus anginosus	Streptococcus anginosus		1937	-	FALSE	FALSE	FALSE
GCF_020735765.1	oral	unknown	FDAARGOS_1569	Streptococcus anginosus	Streptococcus anginosus		-	-	FALSE	FALSE	FALSE
GCA_023109445.1	heart	Invasive	S41	Streptococcus anginosus	Streptococcus anginosus		-	USA: Texas	TRUE	TRUE	TRUE
GCA_023169525.1	unknown	unknown	CCUG 27928	Streptococcus anginosus	Streptococcus anginosus		-	-	FALSE	FALSE	FALSE
GCF_901542485.1	oral	unknown	NCTC11064	Streptococcus anginosus	Streptococcus anginosus		1964	-	TRUE	TRUE	TRUE
GCA_901875545.1	gut	unknown	Streptococcus_anginosus_BgEED29	Streptococcus anginosus	Streptococcus anginosus		-	-	TRUE	TRUE	TRUE
GCA_905208655.1	gut	unknown	ERR1430443-bin.2	Streptococcus anginosus	Streptococcus anginosus		-	China	TRUE	TRUE	TRUE
GCA_905373415.1	oral	unknown	SRR9217464-mag-bin.3	Streptococcus anginosus	Streptococcus anginosus		-	-	TRUE	TRUE	TRUE
GCA_025909175.1	genito-urinary tract	Non_Invasive	UMB8047	Streptococcus anginosus	Streptococcus anginosus		-	-	TRUE	FALSE	TRUE
GCF_043507435.1	blood	invasive	CGMH_KH1	Streptococcus anginosus	Streptococcus anginosus		2021	Taiwan: Kaohsiung city	TRUE	TRUE	TRUE
GCF_046603845.1	gut	unknown	SFAD 40	Streptococcus anginosus	Streptococcus anginosus		-	USA: St. Louis	TRUE	FALSE	TRUE
GCF_016127875.1	oral	unknown	FDAARGOS_1015	Streptococcus constellatus	Streptococcus constellatus		-	Germany: Braunschweig	TRUE	FALSE	TRUE
GCF_016725005.1	unknown	unknown	FDAARGOS_1156	Streptococcus constellatus	Streptococcus constellatus		-	-	FALSE	FALSE	FALSE
GCF_016889885.1	unknown	unknown	FDAARGOS_1208	Streptococcus constellatus	Streptococcus constellatus		-	Germany: Braunschweig	TRUE	FALSE	TRUE
GCF_019336935.2	other	unknown	11-6117	Streptococcus constellatus	Streptococcus constellatus		-	USA: Miami, FL	TRUE	FALSE	TRUE
GCF_024399395.1	unknown	Invasive	TCV107	Streptococcus constellatus	Streptococcus constellatus		2017	Taiwan	TRUE	FALSE	TRUE
GCF_000257785.1	unknown	unknown	SK53	Streptococcus constellatus subsp. constellatus	Streptococcus constellatus		-	-	FALSE	FALSE	FALSE
GCF_023167545.1	other	invasive	CCUG 24889	Streptococcus constellatus subsp. constellatus	Streptococcus constellatus		1994	-	TRUE	FALSE	TRUE
GCA_000223295.2	oral	unknown	SK1060	Streptococcus constellatus subsp. pharyngis	Streptococcus constellatus		-	-	TRUE	FALSE	FALSE
GCF_000463395.1	unknown	unknown	C232	Streptococcus constellatus subsp. pharyngis	Streptococcus constellatus		-	-	FALSE	FALSE	FALSE
GCF_000463425.1	unknown	Invasive	C1050	Streptococcus constellatus subsp. pharyngis	Streptococcus constellatus		-	-	TRUE	FALSE	TRUE
GCF_000463445.1	unknown	unknown	C818	Streptococcus constellatus subsp. pharyngis	Streptococcus constellatus		-	-	TRUE	FALSE	TRUE
GCA_000184365.2	oral	unknown	F0211	Streptococcus anginosus	Streptococcus hominis		-	-	TRUE	TRUE	TRUE
GCA_000287595.1	blood	Invasive	SK1138	Streptococcus anginosus	Streptococcus hominis		-	-	TRUE	TRUE	TRUE
GCA_000474115.1	unknown	unknown	1505	Streptococcus anginosus	Streptococcus hominis		-	-	TRUE	TRUE	TRUE
GCF_000831165.1	unknown	unknown	SA1	Streptococcus anginosus	Streptococcus hominis		-	-	TRUE	TRUE	TRUE
GCA_001069165.1	unknown	unknown	1043_SSUI	Streptococcus anginosus	Streptococcus hominis		-	-	TRUE	TRUE	TRUE
GCA_001076575.1	unknown	unknown	557_SANG	Streptococcus anginosus	Streptococcus hominis		-	USA: WA	TRUE	TRUE	TRUE
GCA_001510585.1	oral	unknown	ChDC B695	Streptococcus anginosus	Streptococcus hominis		2005	South Korea: Gwangju	TRUE	TRUE	TRUE
GCF_001697145.1	blood	Invasive	J4206	Streptococcus anginosus	Streptococcus hominis		2010	-	TRUE	TRUE	TRUE
GCA_002999485.1	oral	Non_Invasive	gc	Streptococcus anginosus	Streptococcus hominis		2014	United Kingdom: Newcastle University	TRUE	FALSE	TRUE
GCA_002999515.1	oral	Non_Invasive	p35gc	Streptococcus anginosus	Streptococcus hominis		2014	United Kingdom: Newcastle University	TRUE	TRUE	TRUE
GCA_002999525.1	oral	Non_Invasive	gl	Streptococcus anginosus	Streptococcus hominis		2014	United Kingdom: Newcastle University	TRUE	TRUE	TRUE
GCA_002999575.1	blood	Invasive	OUP25	Streptococcus anginosus	Streptococcus hominis		2014	USA: University of Oklahoma Health Sciences Center Medical Center	TRUE	FALSE	TRUE
GCA_002999615.1	oral	Non_Invasive	lac	Streptococcus anginosus	Streptococcus hominis		2014	United Kingdom: Newcastle University	TRUE	TRUE	TRUE
GCA_002999635.1	blood	Invasive	OUP19	Streptococcus anginosus	Streptococcus hominis		2014	USA: University of Oklahoma Health Sciences Center Medical Center	TRUE	TRUE	TRUE
GCA_002999655.1	blood	Invasive	OUP12	Streptococcus anginosus	Streptococcus hominis		2014	USA: University of Oklahoma Health Sciences Center Medical Center	TRUE	TRUE	TRUE
GCA_003469625.1	gut	unknown	AM27-1LB	Streptococcus anginosus	Streptococcus hominis		2013	China: Shenzhen	TRUE	TRUE	TRUE
GCA_003568885.1	gut	unknown	CALM001	Streptococcus anginosus	Streptococcus hominis		2016	Denmark	TRUE	FALSE	TRUE
GCA_008726835.1	genito-urinary tract	Non_Invasive	UMB972	Streptococcus anginosus	Streptococcus hominis		-	-	TRUE	TRUE	TRUE
GCA_015552775.1	gut	unknown	1001713B170131_170501_E6	Streptococcus anginosus	Streptococcus hominis		2017	USA	TRUE	TRUE	TRUE
GCA_015671415.1	gut	unknown	1001270H_150608_C6	Streptococcus anginosus	Streptococcus hominis		2015	USA	TRUE	TRUE	TRUE
GCF_016903355.1	unknown	unknown	FDAARGOS_1357	Streptococcus anginosus	Streptococcus hominis		-	-	TRUE	TRUE	TRUE
GCA_019013245.1	gut	unknown	CD10_MAG7	Streptococcus anginosus	Streptococcus hominis		-	-	TRUE	TRUE	TRUE
GCA_023109055.1	heart	Invasive	S64	Streptococcus anginosus	Streptococcus hominis		-	USA: Mississippi	TRUE	TRUE	TRUE
GCA_023109135.1	heart	Invasive	S67	Streptococcus anginosus	Streptococcus hominis		-	USA: Mississippi	TRUE	TRUE	TRUE
GCA_023109745.1	heart	Invasive	S27	Streptococcus anginosus	Streptococcus hominis		-	USA: Texas	TRUE	TRUE	TRUE
GCA_023109795.1	heart	Invasive	S26	Streptococcus anginosus	Streptococcus hominis		-	USA: Texas	TRUE	TRUE	TRUE
GCA_023109855.1	heart	Invasive	S20	Streptococcus anginosus	Streptococcus hominis		-	USA: Texas	TRUE	TRUE	TRUE
GCA_023109925.1	heart	Invasive	S17	Streptococcus anginosus	Streptococcus hominis		-	USA: Texas	TRUE	TRUE	TRUE
GCF_901542375.1	oral	unknown	NCTC10707	Streptococcus anginosus	Streptococcus hominis		-	Netherlands	FALSE	FALSE	FALSE
GCF_901542445.1	oral	unknown	NCTC11062	Streptococcus anginosus	Streptococcus hominis		1960	Netherlands	TRUE	TRUE	TRUE
GCA_905204085.1	gut	unknown	SRR5580158-bin.34	Streptococcus anginosus	Streptococcus hominis		-	Spain	FALSE	FALSE	FALSE
GCA_905371845.1	oral	unknown	SRR9217392-mag-bin.17	Streptococcus anginosus	Streptococcus hominis		-	-	TRUE	TRUE	TRUE
GCA_025909115.1	genito-urinary tract	Non_Invasive	UMB1339	Streptococcus anginosus	Streptococcus hominis		2015	USA: Maywood, IL	TRUE	TRUE	TRUE
GCA_025908815.1	genito-urinary tract	Non_Invasive	UMB7842	Streptococcus anginosus	Streptococcus hominis		-	-	TRUE	TRUE	TRUE
GCA_025908675.1	genito-urinary tract	Non_Invasive	UMB8624	Streptococcus anginosus	Streptococcus hominis		-	USA: Maywood, IL	TRUE	TRUE	TRUE
GCF_050613235.1	blood	Invasive	980/01	Streptococcus anginosus	Streptococcus hominis		2001	Poland	TRUE	TRUE	TRUE
GCF_014287335.1	gut	unknown	NSJ-17	Streptococcus hominis	Streptococcus hominis		2018	China:Beijing	TRUE	TRUE	TRUE
GCF_040717855.1	genito-urinary tract	unknown	UMB6992B	Streptococcus hominis	Streptococcus hominis		2018	USA: Providence, RI	TRUE	TRUE	TRUE
GCA_902386165.1	gut	unknown	MGYG-HGUT-02347	Streptococcus anginosus	Streptococcus hominis		-	-	FALSE	FALSE	FALSE
GCA_001296205.1	oral	unknown	KCOM 1545	Streptococcus intermedius	Streptococcus intermedius		2005	South Korea: Gwangju	TRUE	FALSE	TRUE
GCA_002879575.1	other	Invasive	32811	Streptococcus intermedius	Streptococcus intermedius		2015	China:Hangzhou	TRUE	FALSE	TRUE
GCA_002879585.1	other	Invasive	30309	Streptococcus intermedius	Streptococcus intermedius		2015	China:Hangzhou	TRUE	FALSE	TRUE
GCA_002879755.1	other	Invasive	LC4	Streptococcus intermedius	Streptococcus intermedius		2011	China:Hangzhou	TRUE	FALSE	TRUE
GCA_003284685.1	other	unknown	LAU_SINT	Streptococcus intermedius	Streptococcus intermedius		2018	Lebanon	TRUE	FALSE	TRUE
GCA_900475975.1	unknown	unknown	NCTC11324	Streptococcus intermedius	Streptococcus intermedius		-	France: Paris	FALSE	FALSE	FALSE
GCF_002073355.2	unknown	Invasive	FDAARGOS_233	Streptococcus intermedius	Streptococcus intermedius		2014	USA:DC	TRUE	FALSE	TRUE
GCF_002356055.1	other	Invasive	TYG1620	Streptococcus intermedius	Streptococcus intermedius		2011	-	TRUE	FALSE	TRUE
GCF_013267515.1	oral	Healthy	FDAARGOS_769	Streptococcus intermedius	Streptococcus intermedius		-	USA:VA	TRUE	FALSE	TRUE
GCF_032937075.1	blood	Invasive	XH2169	Streptococcus intermedius	Streptococcus intermedius		2021	China:Hangzhou	TRUE	FALSE	TRUE
GCA_000234035.1	oral	unknown	F0413	Streptococcus intermedius	Streptococcus intermedius		-	-	FALSE	FALSE	FALSE
GCA_000258445.1	oral	unknown	SK54	Streptococcus intermedius	Streptococcus intermedius		-	-	FALSE	FALSE	FALSE
GCA_000313655.1	other	Invasive	BA1	Streptococcus intermedius	Streptococcus intermedius		-	-	TRUE	FALSE	TRUE
GCA_000413475.1	unknown	unknown	SK54	Streptococcus intermedius	Streptococcus intermedius		-	-	FALSE	FALSE	FALSE
GCA_000463385.1	respiratory	unknown	C270	Streptococcus intermedius	Streptococcus intermedius		-	-	TRUE	FALSE	TRUE
GCF_000306805.1	unknown	unknown	JTH08	Streptococcus intermedius	Streptococcus intermedius		-	-	TRUE	FALSE	TRUE
GCF_000463355.1	unknown	Invasive	B196	Streptococcus intermedius	Streptococcus intermedius		-	-	TRUE	FALSE	TRUE
GCA_023110155.1	heart	Invasive	S08	Streptococcus anginosus	Streptococcus vaginalis	Streptococcus anginosus	-	USA: Texas	TRUE	FALSE	TRUE
GCA_000186545.1	gut	unknown	1_2_62CV	Streptococcus anginosus	Streptococcus vaginalis	Streptococcus anginosus	-	USA	TRUE	TRUE	TRUE
GCA_021184285.1	oral	unknown	47S1	Streptococcus anginosus	Streptococcus vaginalis	Streptococcus anginosus	2020	Saudi Arabia	TRUE	TRUE	TRUE
GCA_023109975.1	heart	Invasive	S16	Streptococcus anginosus	Streptococcus vaginalis	Streptococcus anginosus	-	USA: Texas	FALSE	TRUE	TRUE
GCA_025908915.1	genito-urinary tract	Non_Invasive	UMB6654	Streptococcus anginosus	Streptococcus vaginalis	Streptococcus anginosus	2017	USA: Maywood, IL	TRUE	TRUE	TRUE
GCA_025908845.1	genito-urinary tract	Non_Invasive	UMB8342	Streptococcus anginosus	Streptococcus vaginalis	Streptococcus anginosus	-	USA: San Diego, CA	TRUE	TRUE	TRUE
GCA_025909345.1	genito-urinary tract	Non_Invasive	UMB9618	Streptococcus anginosus	Streptococcus vaginalis	Streptococcus anginosus	-	USA: Maywood, IL	TRUE	FALSE	TRUE
GCA_015671015.1	gut	unknown	1001175B_160314_H11	Streptococcus anginosus	Streptococcus vaginalis		2016	USA	FALSE	FALSE	FALSE
GCA_005844435.1	gut	unknown	1001175st1_H11	Streptococcus anginosus	Streptococcus vaginalis		2016	USA	TRUE	TRUE	TRUE
GCA_015669745.1	gut	unknown	1001285H_161024_F1	Streptococcus anginosus	Streptococcus vaginalis		2016	USA	TRUE	TRUE	TRUE
GCA_003460205.1	gut	unknown	AF18-38	Streptococcus anginosus	Streptococcus vaginalis		2013	China: Shenzhen	TRUE	TRUE	TRUE
GCA_003463665.1	gut	unknown	AM58-6	Streptococcus anginosus	Streptococcus vaginalis		2014	China: Shenzhen	TRUE	TRUE	TRUE
GCA_900096985.1	genito-urinary tract	Non_Invasive	BVI	Streptococcus anginosus	Streptococcus vaginalis		2015	Germany	TRUE	TRUE	TRUE
GCA_019013005.1	gut	unknown	CD12_MAG19	Streptococcus anginosus	Streptococcus vaginalis		-	Australia	TRUE	TRUE	TRUE
GCA_015669245.1	gut	unknown	D40t1_170626_B7	Streptococcus anginosus	Streptococcus vaginalis		2017	USA	TRUE	TRUE	TRUE
GCA_018380435.1	gut	unknown	L2_037_008G1_dasL2_037_008G1_concoct_24	Streptococcus anginosus	Streptococcus vaginalis		2016	-	FALSE	TRUE	TRUE
GCA_000508545.1	gut	unknown	Str_DORA_7_velvet_1.1	Streptococcus anginosus	Streptococcus vaginalis		2012	USA: Comer Children's Hospital at the University of Chicago	TRUE	TRUE	TRUE
GCA_003436905.1	gut	unknown	TF09-3AT	Streptococcus anginosus	Streptococcus vaginalis		2014	China: Shenzhen	TRUE	TRUE	TRUE
GCA_002848125.1	genito-urinary tract	Healthy	UMB0050	Streptococcus anginosus	Streptococcus vaginalis		2015	USA: Maywood, IL	TRUE	FALSE	TRUE
GCA_002848085.1	genito-urinary tract	Healthy	UMB0142	Streptococcus anginosus	Streptococcus vaginalis		2015	USA: Maywood, IL	FALSE	FALSE	FALSE
GCA_002848065.1	genito-urinary tract	Healthy	UMB0220	Streptococcus anginosus	Streptococcus vaginalis		2015	USA: Maywood, IL	TRUE	TRUE	TRUE
GCA_002860965.1	genito-urinary tract	Healthy	UMB0252	Streptococcus anginosus	Streptococcus vaginalis		2015	USA: Maywood, IL	TRUE	FALSE	TRUE
GCA_002847945.1	genito-urinary tract	Healthy	UMB0329	Streptococcus anginosus	Streptococcus vaginalis		2015	USA: Maywood, IL	FALSE	TRUE	TRUE
GCA_025908925.1	genito-urinary tract	Healthy	UMB0729	Streptococcus anginosus	Streptococcus vaginalis		2014	USA: Maywood, IL	TRUE	TRUE	TRUE
GCA_025908595.1	genito-urinary tract	Healthy	UMB0794	Streptococcus anginosus	Streptococcus vaginalis		2013	USA: Maywood, IL	TRUE	TRUE	TRUE
GCA_002860925.1	genito-urinary tract	Healthy	UMB0820	Streptococcus anginosus	Streptococcus vaginalis		2015	USA: Maywood, IL	TRUE	TRUE	TRUE
GCA_002860945.1	genito-urinary tract	Healthy	UMB0839	Streptococcus anginosus	Streptococcus vaginalis		2015	USA: Maywood, IL	TRUE	TRUE	TRUE
GCA_012030555.1	genito-urinary tract	Healthy	UMB0839	Streptococcus anginosus	Streptococcus vaginalis		-	USA: Maywood, IL	FALSE	FALSE	FALSE
GCA_025909515.1	genito-urinary tract	Non_Invasive	UMB10048	Streptococcus anginosus	Streptococcus vaginalis		2019	USA: Maywood, IL	FALSE	FALSE	FALSE
GCA_025909555.1	genito-urinary tract	Non_Invasive	UMB10058	Streptococcus anginosus	Streptococcus vaginalis		2019	USA: Maywood, IL	TRUE	FALSE	TRUE
GCA_025908835.1	genito-urinary tract	Non_Invasive	UMB10184	Streptococcus anginosus	Streptococcus vaginalis		2019	USA: Maywood, IL	TRUE	FALSE	TRUE
GCA_025909075.1	genito-urinary tract	Non_Invasive	UMB1022	Streptococcus anginosus	Streptococcus vaginalis		2015	USA: Maywood, IL	TRUE	TRUE	TRUE
GCA_025909565.1	genito-urinary tract	Non_Invasive	UMB10318	Streptococcus anginosus	Streptococcus vaginalis		2019	USA: Maywood, IL	TRUE	TRUE	TRUE
GCA_025908605.1	genito-urinary tract	Non_Invasive	UMB10324	Streptococcus anginosus	Streptococcus vaginalis		2019	USA: Maywood, IL	TRUE	TRUE	TRUE
GCA_025909385.1	genito-urinary tract	Non_Invasive	UMB1049	Streptococcus anginosus	Streptococcus vaginalis		2015	USA: Maywood, IL	TRUE	TRUE	TRUE
GCA_025909715.1	genito-urinary tract	Healthy	UMB1090	Streptococcus anginosus	Streptococcus vaginalis		-	USA: Maywood, IL	TRUE	FALSE	TRUE
GCA_025909195.1	genito-urinary tract	Healthy	UMB1096	Streptococcus anginosus	Streptococcus vaginalis		-	USA: Maywood, IL	TRUE	TRUE	TRUE
GCA_025909155.1	genito-urinary tract	Non_Invasive	UMB1224	Streptococcus anginosus	Streptococcus vaginalis		2015	USA: Maywood, IL	FALSE	TRUE	TRUE
GCA_025909255.1	genito-urinary tract	Non_Invasive	UMB1226	Streptococcus anginosus	Streptococcus vaginalis		2015	USA: Maywood, IL	TRUE	FALSE	TRUE
GCA_012030005.1	genito-urinary tract	Non_Invasive	UMB1296	Streptococcus anginosus	Streptococcus vaginalis		-	USA: Maywood, IL	TRUE	FALSE	TRUE
GCA_025909125.1	genito-urinary tract	Non_Invasive	UMB1338	Streptococcus anginosus	Streptococcus vaginalis		2015	USA: Maywood, IL	TRUE	FALSE	TRUE
GCA_018919275.1	genito-urinary tract	Non_Invasive	UMB1353-1Y	Streptococcus anginosus	Streptococcus vaginalis		-	USA: Maywood, IL	TRUE	TRUE	TRUE
GCA_025908995.1	genito-urinary tract	Non_Invasive	UMB1357	Streptococcus anginosus	Streptococcus vaginalis		2015	USA: Maywood, IL	TRUE	TRUE	TRUE
GCA_025909595.1	genito-urinary tract	Healthy	UMB1640	Streptococcus anginosus	Streptococcus vaginalis		-	USA: Maywood, IL	TRUE	FALSE	TRUE
GCA_008726635.1	genito-urinary tract	Healthy	UMB2128	Streptococcus anginosus	Streptococcus vaginalis		-	USA: Maywood, IL	TRUE	TRUE	TRUE
GCA_008727075.1	genito-urinary tract	Healthy	UMB248	Streptococcus anginosus	Streptococcus vaginalis		-	USA: Maywood, IL	TRUE	TRUE	TRUE
GCA_008726575.1	genito-urinary tract	Healthy	UMB3444	Streptococcus anginosus	Streptococcus vaginalis		-	USA: Maywood, IL	TRUE	FALSE	TRUE
GCA_008726565.1	genito-urinary tract	Healthy	UMB4683	Streptococcus anginosus	Streptococcus vaginalis		-	USA: Maywood, IL	TRUE	TRUE	TRUE
GCA_008726525.1	genito-urinary tract	unknown	UMB4708	Streptococcus anginosus	Streptococcus vaginalis		<2023	USA: Maywood, IL	TRUE	TRUE	TRUE
GCA_008727045.1	genito-urinary tract	Healthy	UMB567	Streptococcus anginosus	Streptococcus vaginalis		-	USA: Maywood, IL	TRUE	TRUE	TRUE
GCA_025909335.1	genito-urinary tract	Non_Invasive	UMB5706	Streptococcus anginosus	Streptococcus vaginalis		2016	USA: Maywood, IL	TRUE	FALSE	TRUE
GCA_008726985.1	genito-urinary tract	Healthy	UMB595	Streptococcus anginosus	Streptococcus vaginalis		-	USA: Maywood, IL	TRUE	TRUE	TRUE
GCA_008726965.1	genito-urinary tract	Healthy	UMB619	Streptococcus anginosus	Streptococcus vaginalis		-	USA: Maywood, IL	TRUE	TRUE	TRUE
GCA_008726945.1	genito-urinary tract	Healthy	UMB622	Streptococcus anginosus	Streptococcus vaginalis		-	USA: Maywood, IL	TRUE	FALSE	TRUE
GCA_008726875.1	genito-urinary tract	Healthy	UMB633	Streptococcus anginosus	Streptococcus vaginalis		-	USA: Maywood, IL	TRUE	TRUE	TRUE
GCA_025909295.1	genito-urinary tract	Healthy	UMB6516	Streptococcus anginosus	Streptococcus vaginalis		2017	USA: Maywood, IL	TRUE	FALSE	TRUE
GCA_025909455.1	genito-urinary tract	Non_Invasive	UMB6879	Streptococcus anginosus	Streptococcus vaginalis		2017	USA: Maywood, IL	TRUE	TRUE	TRUE
GCA_025909095.1	genito-urinary tract	Healthy	UMB6888	Streptococcus anginosus	Streptococcus vaginalis		-	USA: Maywood, IL	TRUE	FALSE	TRUE
GCA_008726505.1	genito-urinary tract	Healthy	UMB7052	Streptococcus anginosus	Streptococcus vaginalis		-	USA: Maywood, IL	TRUE	TRUE	TRUE
GCA_025908975.1	genito-urinary tract	Healthy	UMB7433	Streptococcus anginosus	Streptococcus vaginalis		2017	USA: Maywood, IL	TRUE	TRUE	TRUE
GCA_025909015.1	genito-urinary tract	Non_Invasive	UMB7514	Streptococcus anginosus	Streptococcus vaginalis		-	USA: Maywood, IL	FALSE	FALSE	FALSE
GCA_025909025.1	genito-urinary tract	Non_Invasive	UMB7556	Streptococcus anginosus	Streptococcus vaginalis		-	USA: Maywood, IL	TRUE	TRUE	TRUE
GCA_025908895.1	genito-urinary tract	Non_Invasive	UMB7585	Streptococcus anginosus	Streptococcus vaginalis		2017	USA: San Diego, CA	TRUE	FALSE	TRUE
GCA_012030235.1	genito-urinary tract	Non_Invasive	UMB7768	Streptococcus anginosus	Streptococcus vaginalis		-	USA: Maywood, IL	TRUE	TRUE	TRUE
GCA_025908955.1	genito-urinary tract	Non_Invasive	UMB7778	Streptococcus anginosus	Streptococcus vaginalis		2018	USA: Maywood, IL	TRUE	FALSE	TRUE
GCA_025909495.1	genito-urinary tract	Non_Invasive	UMB8030	Streptococcus anginosus	Streptococcus vaginalis		-	USA: Maywood, IL	TRUE	FALSE	TRUE
GCA_025908735.1	genito-urinary tract	Non_Invasive	UMB8040	Streptococcus anginosus	Streptococcus vaginalis		-	USA: Maywood, IL	TRUE	TRUE	TRUE
GCA_025908775.1	genito-urinary tract	Non_Invasive	UMB8042	Streptococcus anginosus	Streptococcus vaginalis		-	USA: Maywood, IL	TRUE	TRUE	TRUE
GCA_025909675.1	genito-urinary tract	Non_Invasive	UMB8050	Streptococcus anginosus	Streptococcus vaginalis		2017	USA: San Diego, CA	TRUE	TRUE	TRUE
GCA_025908685.1	genito-urinary tract	Non_Invasive	UMB8184	Streptococcus anginosus	Streptococcus vaginalis		2017	USA: San Diego, CA	TRUE	TRUE	TRUE
GCA_008726415.1	genito-urinary tract	Healthy	UMB8390	Streptococcus anginosus	Streptococcus vaginalis		-	USA: Maywood, IL	TRUE	TRUE	TRUE
GCA_025908855.1	genito-urinary tract	Non_Invasive	UMB8501	Streptococcus anginosus	Streptococcus vaginalis		-	USA: Maywood, IL	TRUE	FALSE	TRUE
GCA_008726365.1	genito-urinary tract	Healthy	UMB8616	Streptococcus anginosus	Streptococcus vaginalis		-	USA: Maywood, IL	TRUE	TRUE	TRUE
GCA_025908785.1	genito-urinary tract	Non_Invasive	UMB8649	Streptococcus anginosus	Streptococcus vaginalis		-	USA: Maywood, IL	TRUE	FALSE	TRUE
GCA_008726305.1	genito-urinary tract	Healthy	UMB8710	Streptococcus anginosus	Streptococcus vaginalis		-	USA: Maywood, IL	TRUE	TRUE	TRUE
GCA_025909465.1	genito-urinary tract	Non_Invasive	UMB8810	Streptococcus anginosus	Streptococcus vaginalis		2018	USA: San Diego, CA	FALSE	FALSE	FALSE
GCA_025909375.1	genito-urinary tract	Non_Invasive	UMB8885	Streptococcus anginosus	Streptococcus vaginalis		-	USA: Maywood, IL	TRUE	TRUE	TRUE
GCA_025909305.1	genito-urinary tract	Non_Invasive	UMB9072	Streptococcus anginosus	Streptococcus vaginalis		-	USA: Maywood, IL	TRUE	TRUE	TRUE
GCA_025908705.1	genito-urinary tract	Non_Invasive	UMB9076	Streptococcus anginosus	Streptococcus vaginalis		-	USA: Maywood, IL	TRUE	FALSE	TRUE
GCA_025909735.1	genito-urinary tract	Non_Invasive	UMB9086	Streptococcus anginosus	Streptococcus vaginalis		2018	USA: San Diego, CA	FALSE	FALSE	FALSE
GCA_025908635.1	genito-urinary tract	Non_Invasive	UMB9089	Streptococcus anginosus	Streptococcus vaginalis		2018	USA: San Diego, CA	TRUE	FALSE	TRUE
GCA_025908755.1	genito-urinary tract	Non_Invasive	UMB9133	Streptococcus anginosus	Streptococcus vaginalis		-	USA: San Diego, CA	TRUE	TRUE	TRUE
GCA_025909415.1	genito-urinary tract	Non_Invasive	UMB9213	Streptococcus anginosus	Streptococcus vaginalis		2019	USA: San Diego, CA	FALSE	TRUE	TRUE
GCA_025909755.1	genito-urinary tract	Non_Invasive	UMB9214	Streptococcus anginosus	Streptococcus vaginalis		2019	USA: San Diego, CA	TRUE	FALSE	TRUE
GCA_025909615.1	genito-urinary tract	Non_Invasive	UMB9231	Streptococcus anginosus	Streptococcus vaginalis		2019	USA: San Diego, CA	TRUE	TRUE	TRUE
GCA_025908505.1	genito-urinary tract	Non_Invasive	UMB9290	Streptococcus anginosus	Streptococcus vaginalis		-	USA: Maywood, IL	TRUE	TRUE	TRUE
GCA_025909685.1	genito-urinary tract	Non_Invasive	UMB9334	Streptococcus anginosus	Streptococcus vaginalis		-	USA: Maywood, IL	TRUE	TRUE	TRUE
GCA_025909435.1	genito-urinary tract	Non_Invasive	UMB9345	Streptococcus anginosus	Streptococcus vaginalis		-	USA: Maywood, IL	TRUE	TRUE	TRUE
GCA_025909505.1	genito-urinary tract	Non_Invasive	UMB9388	Streptococcus anginosus	Streptococcus vaginalis		-	USA: San Diego, CA	TRUE	TRUE	TRUE
GCA_025909265.1	genito-urinary tract	Non_Invasive	UMB9864	Streptococcus anginosus	Streptococcus vaginalis		2019	USA: San Diego, CA	FALSE	FALSE	FALSE
GCA_025909235.1	genito-urinary tract	Non_Invasive	UMB9868	Streptococcus anginosus	Streptococcus vaginalis		2019	USA: San Diego, CA	TRUE	TRUE	TRUE
GCA_025909635.1	genito-urinary tract	Non_Invasive	UMB9908	Streptococcus anginosus	Streptococcus vaginalis		2019	USA: Maywood, IL	TRUE	TRUE	TRUE
GCA_025909215.1	genito-urinary tract	Non_Invasive	UMB9933	Streptococcus anginosus	Streptococcus vaginalis		2019	USA: Maywood, IL	FALSE	FALSE	FALSE
GCA_025909655.1	genito-urinary tract	Non_Invasive	UMB9970	Streptococcus anginosus	Streptococcus vaginalis		2019	USA: Maywood, IL	TRUE	FALSE	TRUE
GCA_025908655.1	genito-urinary tract	Non_Invasive	UMB9980	Streptococcus anginosus	Streptococcus vaginalis		2019	USA: Maywood, IL	TRUE	TRUE	TRUE
GCA_011029125.1	genito-urinary tract	unknown	VA01-10AN	Streptococcus anginosus	Streptococcus vaginalis		2015	Thailand: Khon Kean	FALSE	TRUE	TRUE
GCA_011029135.1	genito-urinary tract	unknown	VA01-14AN	Streptococcus anginosus	Streptococcus vaginalis		2015	Thailand: Khon Kean	TRUE	FALSE	TRUE
GCF_029011615.1	genito-urinary tract	unknown	VSI16	Streptococcus anginosus	Streptococcus vaginalis		2020	USA: Houston, T -	TRUE	TRUE	TRUE
GCF_029011235.1	genito-urinary tract	unknown	VSI52	Streptococcus anginosus	Streptococcus vaginalis		2021	USA: Houston, T -	TRUE	TRUE	TRUE
GCF_029011905.1	genito-urinary tract	unknown	VSI68	Streptococcus anginosus	Streptococcus vaginalis		2022	USA: Houston, T -	TRUE	TRUE	TRUE
GCF_017315345.1	genito-urinary tract	unknown	P1L01	Streptococcus vaginalis	Streptococcus vaginalis		2019	Taiwan:TaoYuan	TRUE	TRUE	TRUE
GCA_000257765.1	oral	unknown	CCUG 39159	Streptococcus anginosus	Streptococcus whileyi		-	-	FALSE	TRUE	TRUE
GCA_000463505.1	respiratory	unknown	C238	Streptococcus anginosus	Streptococcus whileyi		-	Canada	TRUE	TRUE	TRUE
GCA_000478925.1	unknown	unknown	MAS624	Streptococcus anginosus	Streptococcus whileyi		-	Japan	TRUE	TRUE	TRUE
GCA_015547285.1	gut	unknown	BSD2780120874b_170522_B1	Streptococcus anginosus	Streptococcus whileyi		2017	USA	TRUE	TRUE	TRUE
GCF_016725185.1	oral	unknown	FDAARGOS_1155	Streptococcus anginosus	Streptococcus whileyi		-	Germany: Braunschweig	TRUE	FALSE	TRUE
GCA_023109095.1	heart	Invasive	S63	Streptococcus anginosus	Streptococcus whileyi		-	USA: Mississippi	TRUE	TRUE	TRUE
GCA_028326945.1	unknown	unknown	BSD2780120874st1_H7_BSD2780120874b_170522	Streptococcus anginosus	Streptococcus whileyi		2017	USA	FALSE	FALSE	FALSE
GCA_030676835.1	unknown	unknown	SMC5342	Streptococcus anginosus	Streptococcus whileyi		2011	-	FALSE	FALSE	FALSE
GCA_050032025.1	gut	unknown	ZJCH001	Streptococcus anginosus	Streptococcus whileyi		2022	China: Hangzhou, Zhejiang	FALSE	FALSE	FALSE
GCA_053207505.1	oral	unknown	SS1922 ( DSM:25818)	Streptococcus anginosus	Streptococcus whileyi		-	Sweden: Linkoping	FALSE	FALSE	FALSE
GCA_053374715.1	blood	Invasive	LACPHL-SPEC-2025-00401	Streptococcus anginosus	Streptococcus whileyi		2025	USA: CA	FALSE	FALSE	FALSE
GCA_900459365.1	unknown	unknown	NCTC13765	Streptococcus massiliensis	Streptococcus massiliensis		-	-	FALSE	FALSE	FALSE
GCA_000341525.1	unknown	unknown	4401825	Streptococcus massiliensis	Streptococcus massiliensis		-	-	FALSE	FALSE	FALSE
GCA_000380065.1	blood	Invasive	DSM 18628	Streptococcus massiliensis	Streptococcus massiliensis		2004	France	FALSE	FALSE	FALSE
GCA_009730515.1	unknown	unknown	FDAARGOS_684	Streptococcus mitis	Streptococcus mitis		-	USA:VA	FALSE	FALSE	FALSE
GCF_000148585.2	oral	unknown	NCTC 12261	Streptococcus mitis	Streptococcus mitis		-	-	FALSE	FALSE	FALSE
GCF_001281025.1	other	Invasive	GCA_001281025.1	Streptococcus mitis	Streptococcus mitis_AK		2005	Korea: Gwangju	FALSE	FALSE	FALSE
GCA_000722765.2	oral	unknown	SK637	Streptococcus mitis	Streptococcus mitis_AQ		1994	Denmark: Aarhus	FALSE	FALSE	FALSE
GCA_000146585.1	oral	unknown	ATCC 6249	Streptococcus mitis	Streptococcus mitis_AZ		-	-	FALSE	FALSE	FALSE
GCA_009496165.1	unknown	unknown	SM08	Streptococcus mitis	Streptococcus mitis_BM		-	USA: Maywood, IL	FALSE	FALSE	FALSE
GCA_016658865.1	oral	unknown	S022-V7-A3	Streptococcus mitis	Streptococcus mitis_BT		2012	United Kingdom	FALSE	FALSE	FALSE
GCF_013277555.1	respiratory	unknown	k-163	Streptococcus sp. k-163	Streptococcus sp013277555		-	Poland	FALSE	FALSE	FALSE
GCF_030546305.1	oral	unknown	GP0011	Streptococcus sp. GP0011	Streptococcus sp030546305		2021	USA: New Hampshire	FALSE	FALSE	FALSE
GCA_009730335.1	n/a	n/a	n/a	Pauljensenia dentiphila	n/a	n/a	n/a	n/a	FALSE	FALSE	FALSE
GCA_031191545.1	n/a	n/a	n/a	Pauljensenia odontolytica	n/a	n/a	n/a	n/a	FALSE	FALSE	FALSE
GCA_029962605.1	n/a	n/a	n/a	Serratia sarumanii	n/a	n/a	n/a	n/a	FALSE	FALSE	FALSE
GCA_035749045.1	n/a	n/a	n/a	Serratia sarumanii	n/a	n/a	n/a	n/a	FALSE	FALSE	FALSE
GCA_035749905.1	n/a	n/a	n/a	Serratia sarumanii	n/a	n/a	n/a	n/a	FALSE	FALSE	FALSE
GCA_035752725.1	n/a	n/a	n/a	Serratia sarumanii	n/a	n/a	n/a	n/a	FALSE	FALSE	FALSE
GCA_045256975.1	n/a	n/a	n/a	Serratia sarumanii	n/a	n/a	n/a	n/a	FALSE	FALSE	FALSE
GCA_045257005.1	n/a	n/a	n/a	Serratia sarumanii	n/a	n/a	n/a	n/a	FALSE	FALSE	FALSE
GCA_045257025.1	n/a	n/a	n/a	Serratia sarumanii	n/a	n/a	n/a	n/a	FALSE	FALSE	FALSE
GCA_050500065.1	n/a	n/a	n/a	Serratia sarumanii	n/a	n/a	n/a	n/a	FALSE	FALSE	FALSE
