## Supplementary Table 2 for "Genomic analysis of the *Streptococcus anginosus* group; taxonomic implications, evolutionary insights and clinical considerations"

### Sheet: Sheet1
Supplementary Table 2. Study isolates sequened in this study from both the severe disease hospitalised and control cohorts, and their subjects' relevant clinical metadata.
Accession #	Isolate_ID	Subject_ID	Age	Gender	MALDI-ToF_ID	Original GTDB classification	Adjusted GTDB classification	Year of collection	Symptom Group	Site of collection	Polymicrobial	Antibiotics	Comorbidities	Primary infection	Complications	Used in main SAG dereplicated cohort	Used in fastGEAR cohort	Used in gapseq cohort
JCEHTE000000000	U4061	SAG 01	68	M	Streptococcus constellatus	Streptococcus constellatus	Streptococcus constellatus	2024	invasive	Deep neck space	No	Ceftriaxone + metronidazole	Nil	Quinsy	Sepsis, mediastinitis	TRUE	FALSE	TRUE
JCEHTD000000000	U7540	SAG 02	22	M	Streptococcus intermedius	Streptococcus intermedius	Streptococcus intermedius	2024	non invasvie	Sinus	No	Amoxicillin + clavulanic acid	Nil	Sinus	Venous sinus thrombosis	TRUE	FALSE	TRUE
JCEHTC000000000	U3381	SAG 03	73	M	Streptococcus constellatus	Streptococcus constellatus	Streptococcus constellatus	2024	invasive	Deep neck space	No	Meropenem + clindamycin	Type 2 diabetes mellitus	Infected laryngocele	Airway obstruction and tracheostomy	TRUE	FALSE	TRUE
	U4296	SAG 04	75	F	Streptococcus anginosus	Pauljensenia odontolytica	Pauljensenia odontolytica	2024	invasive	Intracranial	Yes- Eikenella corrodens, Capnocytophaga gingivalis	Ceftriaxone + metronidazole + vancomycin	Nil	Sinus	Intracranial abscess	FALSE	FALSE	FALSE
JCEHTB000000000	U4275	SAG 05	63	M	Streptococcus intermedius	Streptococcus intermedius	Streptococcus intermedius	2024	invasive	Deep neck space	No	Piperacillin/tazobactam	Nil	URTI	Sepsis and airway obstruction, multiday intubation	TRUE	FALSE	TRUE
JCEHTA000000000	U8749	SAG 05	63	M	Streptococcus intermedius	Streptococcus intermedius	Streptococcus intermedius	2024	invasive	Deep neck space	No	Piperacillin/tazobactam	Nil	URTI	Sepsis and airway obstruction, multiday intubation	FALSE	FALSE	FALSE
JCEHSZ000000000	U8776	SAG 06	77	M	Streptococcus constellatus	Streptococcus constellatus	Streptococcus constellatus	2024	non invasvie	Sinus	No	Amoxicillin + clavulanic acid	Nil	Sinus	Nil	TRUE	FALSE	TRUE
JCEHSY000000000	U9494	SAG 07	32	M	Streptococcus anginosus	Streptococcus massiliensis	Streptococcus massiliensis	2024	invasive	Deep neck space	No	Piperacillin/tazobactam + vancomycin + clindamycin	Nil	Dental	Sepsis, threatened airway, mediastinitis	FALSE	FALSE	FALSE
JCEHSX000000000	U8768	SAG 07	32	M	Streptococcus anginosus	Streptococcus massiliensis	Streptococcus massiliensis	2024	invasive	Deep neck space	No	Piperacillin/tazobactam + vancomycin + clindamycin	Nil	Dental	Sepsis, threatened airway, mediastinitis	FALSE	FALSE	FALSE
JCEHSW000000000	U8753	SAG 08	42	F	Streptococcus intermedius	Streptococcus intermedius	Streptococcus intermedius	2024	invasive	Deep neck space	No	Amoxicillin + clavulanic acid	Nil	Dental	Nil	TRUE	FALSE	TRUE
JCEHSV000000000	U8782	SAG 09	51	M	Streptococcus constellatus	Streptococcus anginosus	Streptococcus anginosus	2024	invasive	Deep neck space	No	Ampicillin + metronidazole	Nil	Dental	Nil	TRUE	TRUE	TRUE
JCEHSU000000000	U7226	SAG 10	56	F	Streptococcus constellatus	Streptococcus anginosus	Streptococcus anginosus	2024	invasive	Deep neck space	No	Piperacillin/tazobactam + vancomycin	Nil	Dental	Threatened airway	TRUE	FALSE	TRUE
JCEHST000000000	U7235	SAG 11	35	M	Streptococcus anginosus	Streptococcus hominis	Streptococcus hominis	2024	invasive	Deep neck space	No	Piperacillin/tazobactam	Type 1 diabetes mellitus	Dental	Threatened airway	TRUE	FALSE	TRUE
JCEHSS000000000	U7241	SAG 12	52	M	Streptococcus constellatus	Streptococcus hominis	Streptococcus hominis	2024	invasive	Deep neck space	No	Amoxicillin + clavulanic acid	Nil	Dental	Threatened airway, Ludwig’s angina	TRUE	TRUE	TRUE
JCEHSR000000000	U7327	SAG 13	19	M	Streptococcus constellatus	Streptococcus constellatus	Streptococcus constellatus	2024	invasive	Subperiosteal orbital abscess	No	cefotaxime + clindamycin	Nil	Sinus	Subperiosteal orbital abscess	TRUE	FALSE	TRUE
JCEHSQ000000000	U5085	SAG 14	58	M	Streptococcus milleri group	Streptococcus whileyi	Streptococcus whileyi	2024	invasive	Blood	No	cefazolin + metronidazole	Nil	URTI	Sepsis	TRUE	FALSE	TRUE
JCEHSP000000000	U5090	SAG 15	64	M	Streptococcus constellatus	Streptococcus constellatus	Streptococcus constellatus	2024	invasive	Epiglottic abscess	Yes - Escherichia coli	Amoxicillin + clavulanic acid	Nil	Supraglottitis	Rhreatened airway, multiday intubation	TRUE	FALSE	TRUE
JCEHSO000000000	U5129	SAG 16	88	M	Streptococcus milleri group	Streptococcus anginosus	Streptococcus anginosus	2024	invasive	Bone	No	Amoxicillin + clavulanic acid	Prostate cancer- on chemotherapy	Osteomyelitis	Nil	TRUE	TRUE	TRUE
JCEHSN000000000	U5172	SAG 18	62	F	Streptococcus anginosus	Streptococcus hominis	Streptococcus hominis	2024	non invasive	Oral cavity pus	Yes - Staphylococcus aureus	Amoxicillin + clavulanic acid	Previous mucosal SCC, no radiotherapy	Post op oral cavity infection	Nil	TRUE	TRUE	TRUE
JCEHSM000000000	U5225	SAG 19	92	F	Streptococcus intermedius	Streptococcus intermedius	Streptococcus intermedius	2024	invasive	Sinus	Yes - S aureus	ceftriaxone + clindamycin	Nil	Sinus	Pott’s puffy	TRUE	FALSE	TRUE
JCEHSL000000000	U5936	SAG 20	33	M	Streptococcus anginosus	Streptococcus constellatus	Streptococcus constellatus	2024	invasive	Deep neck space	Yes – S constellatus	ampicillin + metronidazole	Nil	Dental	Nil	TRUE	FALSE	TRUE
JCEHSK000000000	U5239	SAG 20	33	M	Streptococcus anginosus	Streptococcus anginosus	Streptococcus anginosus	2024	invasive	Deep neck space	Yes – S constellatus	ampicillin + metronidazole	Nil	Dental	Nil	TRUE	TRUE	TRUE
JCEHSJ000000000	U5240	SAG 21	29	M	Streptococcus anginosus	Streptococcus constellatus	Streptococcus constellatus	2024	invasive	Deep neck space	Yes- S constellatus	Piperacillin/tazobactam	Nil	Dental	Sepsis, threatened airway, Ludwig’s angina	TRUE	FALSE	TRUE
JCEHSI000000000	U5927	SAG 21	29	M	Streptococcus anginosus	Streptococcus vaginalis	Streptococcus anginosus	2024	invasive	Deep neck space	Yes- S constellatus	Piperacillin/tazobactam	Nil	Dental	Sepsis, threatened airway, Ludwig’s angina	TRUE	TRUE	TRUE
JCEHSH000000000	U5994	SAG 22	58	M	Streptococcus anginosus	Streptococcus whileyi	Streptococcus whileyi	2024	invasive	Deep neck space	No	Piperacillin/tazobactam	Metastatic thyroid cancer - radiation, laryngectomy	Post op pharyngo-cutaneous fistula	Nil	TRUE	TRUE	TRUE
JCEHSG000000000	U6031	SAG 23	79	M	Streptococcus intermedius	Streptococcus intermedius	Streptococcus intermedius	2024	invasive	Intracranial	No	Amoxicillin + clavulanic acid	Complication of sinonasal malignancy (new diagnosis)	Sinus	Intracranial abscess	TRUE	FALSE	TRUE
JCEHSF000000000	U6020	SAG 24	35	M	Streptococcus intermedius	Streptococcus whileyi	Streptococcus whileyi	2024	invasive	Deep neck space	No	Piperacillin/tazobactam	Nil	URTI	Nil	TRUE	FALSE	TRUE
JCEHSE000000000	U6054	SAG 25	66	M	Streptococcus constellatus	Streptococcus constellatus	Streptococcus constellatus	2024	invasive	Deep neck space	No	Amoxicillin + clavulanic acid	Nil	URTI	Nil	TRUE	FALSE	TRUE
JCEHSD000000000	U4991	SAG 26	51	F	Streptococcus constellatus	Streptococcus massiliensis	Streptococcus massiliensis	2024	invasive	Buccal spaces abscess	No	ampicillin + metronidazole	Nil	Dental	Nil	FALSE	FALSE	FALSE
JCEHSC000000000	C0179	20	28	M	Streptococcus anginosus	Streptococcus hominis	Streptococcus hominis	2015	healthy	Oropharynx	-	-	Asymptomatic			TRUE	TRUE	TRUE
JCEHSB000000000	C0380	22	31	F	Streptococcus anginosus	Streptococcus hominis	Streptococcus hominis	2015	healthy	Oropharynx	-	-	Asymptomatic			TRUE	TRUE	TRUE
JCEHSA000000000	C0440	4	45	M	Streptococcus anginosus	Streptococcus hominis	Streptococcus hominis	2015	healthy	Oropharynx	-	-	CRSsNP			TRUE	FALSE	TRUE
JCEHRZ000000000	C1325	32	30	F	Streptococcus anginosus	Streptococcus whileyi	Streptococcus whileyi	2015	healthy	Oropharynx	-	-	Asymptomatic			TRUE	TRUE	TRUE
JCEHRY000000000	C1412	37	34	M	Streptococcus anginosus	Streptococcus whileyi	Streptococcus whileyi	2015	healthy	Oropharynx	-	-	Asymptomatic			FALSE	FALSE	TRUE
JCEHRX000000000	C1477	34	24	M	Streptococcus anginosus	Streptococcus whileyi	Streptococcus whileyi	2015	healthy	Oropharynx	-	-	Asymptomatic			TRUE	TRUE	TRUE
JCEHRW000000000	C2757	49	60	M	Streptococcus anginosus	Streptococcus vaginalis	Streptococcus anginosus	2015	healthy	Oropharynx	-	-	CRSwNP			TRUE	TRUE	TRUE
JCEHRV000000000	C2840	45	28	M	Streptococcus intermedius	Streptococcus sp030546305	Streptococcus sp030546305	2015	healthy	Oropharynx	-	-	CRSwNP			FALSE	FALSE	FALSE
JCEHRU000000000	C2958	43	47	F	Streptococcus anginosus	Streptococcus vaginalis	Streptococcus anginosus	2015	healthy	Nasopharynx	-	-	Asymptomatic			TRUE	TRUE	TRUE
JCEHRT000000000	C3042	44	39	M	Streptococcus constellatus	Streptococcus constellatus	Streptococcus constellatus	2015	healthy	Oropharynx	-	-	Asymptomatic			TRUE	FALSE	TRUE
JCEHRS000000000	C3119	40	60	F	Streptococcus anginosus	Streptococcus hominis	Streptococcus hominis	2015	healthy	Oropharynx	-	-	CRS & CF			TRUE	TRUE	TRUE
JCEHRR000000000	C3343	48	19	M	Streptococcus constellatus	Streptococcus mitis_BM	Streptococcus mitis_BM	2015	healthy	Nasopharynx	-	-	Asymptomatic			FALSE	FALSE	FALSE
JCEHRQ000000000	C3426	50	26	F	Streptococcus constellatus	Streptococcus sp013277555	Streptococcus sp013277555	2015	healthy	Oropharynx	-	-	Asymptomatic			FALSE	FALSE	FALSE
JCEHRP000000000	C3507	51	25	F	Streptococcus constellatus	Streptococcus constellatus	Streptococcus constellatus	2015	healthy	Oropharynx	-	-	Asymptomatic			TRUE	FALSE	TRUE
JCEHRO000000000	C4184	60	66	M	Streptococcus constellatus	Streptococcus constellatus	Streptococcus constellatus	2015	healthy	Oropharynx	-	-	CRSsNP			TRUE	FALSE	TRUE
JCEHRN000000000	C4187	60	66	M	Streptococcus anginosus	Streptococcus constellatus	Streptococcus constellatus	2015	healthy	Oropharynx	-	-	CRSsNP			FALSE	FALSE	FALSE
JCEHRM000000000	C4683	78	33	M	Streptococcus constellatus	Streptococcus constellatus	Streptococcus constellatus	2016	healthy	Oropharynx	-	-	Asymptomatic			TRUE	FALSE	TRUE
JCEHRL000000000	C4866	84	62	M	Streptococcus constellatus	Streptococcus;s	Streptococcus;s	2016	healthy	Oropharynx	-	-	PurCRS			FALSE	FALSE	FALSE
	C4893	85	73	M	Streptococcus intermedius	Serratia sarumanii	Serratia sarumanii	2016	N/A; contaminant?	Oropharynx	-	-	CRSwNP			FALSE	FALSE	FALSE
JCEHRK000000000	C5124	94	30	F	Streptococcus anginosus	Streptococcus hominis	Streptococcus hominis	2017	healthy	Oropharynx	-	-	CRSsNP			TRUE	TRUE	TRUE
JCEHRJ000000000	C5172	96	30	M	Streptococcus intermedius	Streptococcus intermedius	Streptococcus intermedius	2017	healthy	Oropharynx	-	-	CRSsNP & PurCRS			TRUE	FALSE	TRUE
Boxed rows indicate isolates obtained from the same sample collection.
Isolate names in red underlined font indicate isolates were duplicates, as determined by >99.99% ANI similarity.
URTI = Upper Respiratory Tract Infection
CRS = Chronic Rhinosinusitis
CRSsNP = Chronic Rhinosinusistis without ("sans") Nasal Polyps
CRSwNP = Chronic Rhinosinusitis with Nasal Polyps
PurCRS = Purulent Chronic Rhinosinusitis
CF = Cystic Fibrosis
