## Supplementary Table 3 for "Genomic analysis of the *Streptococcus anginosus* group; taxonomic implications, evolutionary insights and clinical considerations"

### Sheet: Sheet1
Supplementary Table 3. Sequencing and assembly statistics for all isolates sequenced in this study using ligation-based nanopore sequencing.
Accession #	Isolate_ID	Adjusted GTDB Classification	Read number	Average read length	N50	Average read quality	CheckM2 Completeness	CheckM2 Contamination	Contig number	Mean_coverage	Genome size	GC percent
JCEHTE000000000	U4061	Streptococcus constellatus	318275	3274.9	8346	19.5	99.98	0.12	1	531.502	1880947	37.99
JCEHTD000000000	U7540	Streptococcus intermedius	344564	4061.7	9401	18.92	100	0.24	1	678.275	1972629	37.75
JCEHTC000000000	U3381	Streptococcus constellatus	154283	4096.3	9177	18.34	99.99	0.12	1	316.643	1898892	38.1
	U4296	Pauljensenia odontolytica	246997	4302.9	9129	19.14	99.99	0.11	1	411.075	2483866	64.82
JCEHTB000000000	U4275	Streptococcus intermedius	149682	2916.3	6491	17.6	100	0.17	1	202.319	2040494	37.52
JCEHTA000000000	U8749	Streptococcus intermedius	252622	1958.8	4797	17.55	99.99	0.17	1	226.779	2040494	37.52
JCEHSZ000000000	U8776	Streptococcus constellatus	348803	1836.9	5876	18.87	99.96	0.06	1	328.56	1846121	38.11
JCEHSY000000000	U9494	Streptococcus massiliensis	152549	3521.3	7770	17.33	100	0.38	1	258.203	1957473	41.6
JCEHSX000000000	U8768	Streptococcus massiliensis	313960	3850.8	8187	19.01	100	0.38	1	591.734	1957470	41.6
JCEHSW000000000	U8753	Streptococcus intermedius	167231	3315.2	7782	16.21	100	0.46	1	244.613	2083077	37.57
JCEHSV000000000	U8782	Streptococcus anginosus	653880	3554.9	7293	19.12	99.99	0.24	1	1127.89	1970649	38.72
JCEHSU000000000	U7226	Streptococcus anginosus	144542	2859.3	6232	17.24	100	0.17	1	193.305	2010975	38.83
JCEHST000000000	U7235	Streptococcus hominis	348532	3214.2	6740	18.98	99.98	0.08	1	560.505	1903519	39.06
JCEHSS000000000	U7241	Streptococcus hominis	235351	3339.2	8169	18.91	99.98	0.09	1	390.134	1921504	38.97
JCEHSR000000000	U7327	Streptococcus constellatus	73417	4219.4	11828	18.17	99.97	0.22	1	142.698	2039275	38.12
JCEHSQ000000000	U5085	Streptococcus whileyi	182771	2222	5465	18.02	99.98	0.49	1	170.137	2245316	38.42
JCEHSP000000000	U5090	Streptococcus constellatus	207575	2889.1	6476	17.83	99.99	0.11	1	298.645	1896987	38.16
JCEHSO000000000	U5129	Streptococcus anginosus	202479	3303.8	6690	18.74	99.99	0.07	1	318.415	1999786	38.87
JCEHSN000000000	U5172	Streptococcus hominis	333720	2382.8	6937	18.17	99.99	0.4	1	404.53	1852011	39.07
JCEHSM000000000	U5225	Streptococcus intermedius	191602	3190.8	6731	19.45	100	0.17	1	307.547	1899314	37.82
JCEHSL000000000	U5936	Streptococcus constellatus	115541	4728.3	10370	18.36	99.99	0.11	1	273.452	1901496	38.08
JCEHSK000000000	U5239	Streptococcus anginosus	211410	3606.1	8605	17.71	99.97	0.08	1	393.153	1816364	38.82
JCEHSJ000000000	U5240	Streptococcus constellatus	183425	1622.8	3248	16.78	99.98	0.17	1	135.094	2047454	38.12
JCEHSI000000000	U5927	Streptococcus anginosus	87738	4252.7	10230	17.56	99.98	0.09	1	182.4	1929417	38.73
JCEHSH000000000	U5994	Streptococcus whileyi	244115	4510.5	9680	18.84	99.95	0.75	1	456.973	2285207	38.35
JCEHSG000000000	U6031	Streptococcus intermedius	302666	4824.9	10993	18.97	100	0.25	1	734.359	1886901	37.86
JCEHSF000000000	U6020	Streptococcus whileyi	281431	4890.2	11459	18.95	99.96	0.34	1	607.6	2154793	38.26
JCEHSE000000000	U6054	Streptococcus constellatus	300051	2873.5	8873	17.8	99.98	0.12	1	442.336	1816633	38.2
JCEHSD000000000	U4991	Streptococcus massiliensis	172469	4352.7	11484	18.74	100	0.39	1	358.315	1978868	41.61
JCEHSC000000000	C0179	Streptococcus hominis	27976	6012	15517	16.92	100	0.17	1	78.9912	1952951	38.7
JCEHSB000000000	C0380	Streptococcus hominis	223923	4317.4	10447	18.82	99.99	0.32	1	479.186	1909334	38.93
JCEHSA000000000	C0440	Streptococcus hominis	162437	2703.5	7639	16.75	100	0.43	1	199.77	2022170	38.68
JCEHRZ000000000	C1325	Streptococcus whileyi	232753	3766.4	9562	18.11	99.99	0.13	1	416	1978827	38.48
JCEHRY000000000	C1412	Streptococcus whileyi	145397	3481.6	10078	14.01	99.99	0.13	1	221.702	1978147	38.48
JCEHRX000000000	C1477	Streptococcus whileyi	134160	5288.9	12562	17.46	99.98	0.14	1	314.733	2098854	38.53
JCEHRW000000000	C2757	Streptococcus anginosus	42805	3816.4	12884	13.11	99.97	0.04	1	73.4243	1870517	38.82
JCEHRV000000000	C2840	Streptococcus sp030546305	37075	3642.8	11004	15.13	100	0.04	1	61.5675	1958530	41.38
JCEHRU000000000	C2958	Streptococcus anginosus	163669	4031.1	11286	17.87	99.99	0.14	1	315.855	1955588	38.93
JCEHRT000000000	C3042	Streptococcus constellatus	194370	4711.1	13055	18.71	99.93	0.15	1	478.254	1804176	38.04
JCEHRS000000000	C3119	Streptococcus hominis	132091	2246.1	6198	16.5	100	0.31	1	123.496	2203643	38.32
JCEHRR000000000	C3343	Streptococcus mitis_BM	29596	6701.5	16890	15.28	99.99	0.01	1	85.6416	2082298	40.06
JCEHRQ000000000	C3426	Streptococcus sp013277555	125376	5694.1	12229	18.64	99.99	0.17	1	322.885	2084223	40.15
JCEHRP000000000	C3507	Streptococcus constellatus	198985	2996.1	9330	17.59	99.98	0.06	1	300.296	1845701	38.14
JCEHRO000000000	C4184	Streptococcus constellatus	19445	6158.5	16646	14.92	99.98	0.14	1	52.0812	2042514	38.02
JCEHRN000000000	C4187	Streptococcus constellatus	33393	6615.6	18032	15.39	99.98	0.14	1	97.8253	2041088	38.01
JCEHRM000000000	C4683	Streptococcus constellatus	247078	5297.1	12743	18.24	99.99	0.13	1	646.411	1899618	38.1
JCEHRL000000000	C4866	Streptococcus; s_ (uncharacterised species)	28542	5843.9	14717	16.1	99.98	0.08	1	71.7478	2112419	40.12
	C4893	Serratia sarumanii	201818	4771.5	10564	18.58	100	0.01	1	174.47	5255230	59.86
JCEHRK000000000	C5124	Streptococcus hominis	147253	2432.2	8628	18.08	99.99	0.81	1	178.13	1881946	38.93
JCEHRJ000000000	C5172	Streptococcus intermedius	174248	3178	9416	17.34	100	0.19	1	260.15	1995309	37.53
