## Supplementary Table 4 for "Genomic analysis of the *Streptococcus anginosus* group; taxonomic implications, evolutionary insights and clinical considerations"

### Sheet: Sheet1
Supplementary Table 4. a) The 11 genomes initially classified by GTDB as S.vaginalis, but showing discordant phylogenetic topology, body sites of isolation atypical for S. vaginalis, and having previously been classified as belonging to the S. anginosus/non-vaginalis equivalent grouping.
b) fastGEAR lineage affinity genomes first called S. vaginalis by GTDB (shaded gray row) showing a greater share of genes and ancestral sequences (PSA) with S. anginosus compared to S. vaginalis. Median [min–max] per group
a
	Genome ID	Prasad et al.1 grouping	Site
	C2757	n/a	Respiratory
	C2958	n/a	Respiratory
	U5927	n/a	Oral
	GCA_023110155.1	Heart	Invasive
	GCA_000186545.1	Gut	unknown
	GCA_021184285.1	Oral	unknown
	GCA_023109975.1	Heart	Invasive
	GCA_025908915.1	Genitourinary	Non_Invasive
	GCA_025908845.1	Genitourinary	Non_Invasive
	GCA_025909345.1	Genitourinary	Non_Invasive
	1Prasad A, Ene A, Jablonska S, Du J, Wolfe A, Putonti C. Comparative genomic study of Streptococcus anginosus reveals distinct group of urinary strains. mSphere. 2023;8(2):e00687-22.
b
	Group	n	Genes with majority-Sv lineage-mates	Genes with majority-Sa lineage-mates	Share of lineage-mates that are Sv	Share of lineage-mates that are Sa	Mean PSA to Sa	Mean PSA to Sv
	S. vaginalis references	61	0.959 [0.937–0.970]	0.001 [0.000–0.009]	0.821 [0.809–0.829]	0.087 [0.084–0.095]	0.405 [0.403–0.408]	0.989 [0.964–0.993]
	S. anginosus references	21	0.312 [0.234–0.333]	0.421 [0.356–0.494]	0.239 [0.180–0.273]	0.457 [0.409–0.514]	0.590 [0.547–0.645]	0.423 [0.337–0.446]
	S. anginosus type strain cluster	2	0.254 [0.249–0.260]	0.421 [0.397–0.445]	0.199 [0.199–0.200]	0.467 [0.449–0.485]	0.564 [0.560–0.568]	0.357 [0.354–0.359]
	Test genomes (Sv->Sa reclassified)	10	0.329 [0.287–0.417]	0.407 [0.340–0.459]	0.262 [0.237–0.358]	0.451 [0.391–0.486]	0.533 [0.447–0.618]	0.436 [0.404–0.525]
	S. hominis references	39	0.126 [0.091–0.169]	0.040 [0.007–0.220]	0.098 [0.069–0.130]	0.107 [0.089–0.272]	0.229 [0.191–0.378]	0.192 [0.146–0.252]
	S. whileyi references	8	0.254 [0.243–0.274]	0.201 [0.198–0.316]	0.196 [0.188–0.220]	0.256 [0.252–0.355]	0.450 [0.447–0.478]	0.354 [0.350–0.359]
	Notes
	Sa = S. anginosus; Sv = S. vaginalis; Sh = S. hominis; Sw = S. whileyi. PSA = proportion of shared ancestry
	Lineage-mates exclude the genome itself and all ten test genomes, so the test genomes cannot vote for each other.
	Values are descriptive. Only the comparison with the reference rows is interpretable: S. vaginalis is 61 of 141 genomes and near-clonal, which inflates every genome's Sv share.
