## Supplementary Table 5 for "Genomic analysis of the *Streptococcus anginosus* group; taxonomic implications, evolutionary insights and clinical considerations"

### Sheet: Boundary_table
Supplementary Table 5. Species boundary tests for the four S. anginosus complex taxa. ANI and patristic distance gaps are defined the minimum within-taxon similarity minus the closest between-taxon value. Negative gap values = a taxon's boundary overlaps with another taxon. Clade tests were run on both recombination-corrected (Verticall) and uncorrected phylogenetic trees.
Taxon	Within-taxon ANI mean (%)	Within-taxon ANI min (%)	Within-taxon ANI max (%)	Closest external ANI (%)	Closest external taxon (ANI)	ANI gap (min within - closest external)	Max patristic within-taxon	Min patristic between taxa	Closest external taxon (patristic)	Patristic gap (min between - max within)	Clade test: Genus core-SNP	Clade test: SAG core-SNP	Clade test: SAC core-SNP	Clade test: SAG Verticall
S. vaginalis	99.423	98.682	99.919	96.455	S. anginosus	2.227	0.021	0.195	S. anginosus	0.174	M	M	M	M
S. whileyi	99.023	96.882	99.855	96.094	S. anginosus	0.788	0.142	0.281	S. anginosus	0.139	M	U	M	M
S. hominis	97.13	95.574	99.978	95.977	S. anginosus	-0.403	0.307	0.281	S. anginosus	-0.026	M	M	M	M
S. anginosus	96.705	95.172	99.93	96.455	S. vaginalis	-1.283	0.377	0.195	S. vaginalis	-0.182	U	U	U	U
Legend: M = lineage is a clade (monophyletic, no conflicting split); U = conflicting clade split present or unresolved.
Patristic distances are substitutions per site on the SAG core-gene SNP tree.
