## Supplementary Table 7 for "Genomic analysis of the *Streptococcus anginosus* group; taxonomic implications, evolutionary insights and clinical considerations"

### Sheet: Supplementary Table 5
Supplementary Table 7. Mean proportion of shared ancestry (PSA, %) within and between the four taxa of the S. anginosus complex
Based on fastGEAR selected 1,251 gene loci from 141 clone-corrected SAC genomes. Diagonal (bold, shaded) = within taxon cohesion
Taxon	n genomes	S. anginosus	S. hominis	S. vaginalis	S. whileyi
S. anginosus	33	56.9	22.9	41.7	44.4
S. hominis	39	22.9	65.8	19.3	20.2
S. vaginalis	61	41.7	19.3	98.7	35.4
S. whileyi	8	44.4	20.2	35.4	88.3
The permutation mean (i.e. null threshold) was 46%.
PSA for a pair of genomes is the proportion of aligned positions, across genes both carry, at which fastGEAR assigns the two to the same lineage, with recent and ancestral recombination accounted for position by position. Diagonal values are the mean over all pairs within a taxon; off-diagonal values are the mean over all pairs with one genome from each taxon. PSA measures shared lineage membersh…
