## Supplementary Table 8 for "Genomic analysis of the *Streptococcus anginosus* group; taxonomic implications, evolutionary insights and clinical considerations"

### Sheet: genomad_plasmid_summary
Supplemetary Table 8. A) geNomad plasmid searches across study isolates' individual assemblers' contigs. Charecterisation of representative contigs in next tab.
Isolate ID	Contig name	length	topology	n_genes	genetic_code	plasmid_score	fdr	n_hallmarks	marker_enrichment	conjugation_genes	amr_genes
	Run_2__barcode01___canu_01_summary__genomad__tig00000007	59379	No terminal repeats	54	11	0.9841	NA	1	0.3681	FATA_prgIc;FATA_prgL	NA
	Run_1__barcode15___canu_02_summary__genomad__tig00000009	40490	No terminal repeats	33	11	0.9753	NA	1	0.5782	FATA_prgL	NA
	Run_2__barcode21___metamdbg_01_summary__genomad__ctg73	27707	No terminal repeats	32	4	0.9278	NA	0	1.7183	NA	NA
	Run_1__barcode23___metamdbg_04_summary__genomad__ctg31	6000	No terminal repeats	7	11	0.9826	NA	0	1.9307	FATA_prgL	NA
	Run_1__barcode13___flye_04_summary__genomad__contig_3	7175	No terminal repeats	9	11	0.9887	NA	0	2.8158	NA	NA
	Run_1__barcode19___canu_03_summary__genomad__tig00000005	12255	No terminal repeats	14	11	0.9832	NA	0	3.6457	NA	NA
	Run_1__barcode11___canu_04_summary__genomad__tig00000003	30603	No terminal repeats	26	11	0.9775	NA	0	6.0459	NA	NA
	Run_1__barcode10___flye_01_summary__genomad__contig_3	50433	No terminal repeats	49	11	0.9884	NA	3	11.9611	MOBP2	NA
	Run_1__barcode10___flye_02_summary__genomad__contig_3	50433	No terminal repeats	49	11	0.9884	NA	3	11.9611	MOBP2	NA
	Run_1__barcode10___flye_03_summary__genomad__contig_3	50437	No terminal repeats	49	11	0.9865	NA	3	11.9611	MOBP2	NA
	Run_1__barcode10___flye_04_summary__genomad__contig_1	50436	No terminal repeats	49	11	0.9862	NA	3	11.9611	MOBP2	NA
	Run_1__barcode10___metamdbg_02_summary__genomad__ctg104	17532	No terminal repeats	8	11	0.9809	NA	1	3.2542	NA	NA
	Run_1__barcode10___metamdbg_04_summary__genomad__ctg130	17890	No terminal repeats	9	11	0.977	NA	1	3.2542	NA	NA
	Run_1__barcode10___miniasm_02_summary__genomad__utg000003l	49838	No terminal repeats	48	11	0.987	NA	3	11.9611	MOBP2	NA
	Run_1__barcode10___nextdenovo_04_summary__genomad__ctg000000	37535	No terminal repeats	31	11	0.9878	NA	2	7.7354	MOBP2	NA
	Run_1__barcode15___canu_03_summary__genomad__tig00000003	54692	No terminal repeats	42	11	0.9649	NA	1	1.9284	FATA_prgIc;FATA_prgL	NA
	Run_1__barcode23___miniasm_03_summary__genomad__utg000006l	30870	No terminal repeats	28	11	0.9665	NA	1	1.6093	FATA_prgL	NA
	Run_2__barcode07___miniasm_04_summary__genomad__utg000002c	26772	No terminal repeats	35	11	0.9771	NA	2	2.801	FA_orf13;FA_orf17b	NA
	Run_2__barcode08___flye_01_summary__genomad__contig_3	45141	No terminal repeats	47	11	0.9859	NA	3	8.8426	MOBP2	NA
	Run_2__barcode08___flye_02_summary__genomad__contig_3	45140	No terminal repeats	47	11	0.9858	NA	3	8.8426	MOBP2	NA
	Run_2__barcode08___flye_03_summary__genomad__contig_3	45141	No terminal repeats	47	11	0.9859	NA	3	8.8426	MOBP2	NA
	Run_2__barcode08___metamdbg_01_summary__genomad__ctg41	17360	No terminal repeats	14	11	0.9817	NA	1	2.0965	NA	NA
	Run_2__barcode08___metamdbg_02_summary__genomad__ctg63	16377	No terminal repeats	12	11	0.9768	NA	1	2.0965	NA	NA
	Run_2__barcode08___metamdbg_03_summary__genomad__ctg64	16719	No terminal repeats	13	11	0.9818	NA	1	2.0965	NA	NA
	Run_2__barcode08___metamdbg_04_summary__genomad__ctg85	16377	No terminal repeats	12	11	0.9768	NA	1	2.0965	NA	NA
	Run_2__barcode11___miniasm_01_summary__genomad__utg000002c	21776	No terminal repeats	31	11	0.9709	NA	2	5.7551	FA_orf13;FA_orf17b	NA
	Run_2__barcode11___miniasm_03_summary__genomad__utg000002c	22098	No terminal repeats	32	11	0.9806	NA	2	5.7551	FA_orf17b;FA_orf13	NA
	Run_2__barcode11___miniasm_04_summary__genomad__utg000002c	21706	No terminal repeats	30	11	0.9786	NA	2	4.1512	FA_orf17b;FA_orf13	NA
	Run_1__barcode08___metamdbg_01_summary__genomad__ctg98	25919	No terminal repeats	30	11	0.7464	NA	0	0.3336	NA	NA
Conservative filter used:
Plasmid score >= 90
Hallmark genes >=1
marker enrichment >= 1.5

### Sheet: Contig_characterisation
Supplemetary Table 7. B) Representative putative plasmid contig characterisation. Bakta annotation indicated geNomad plasmid calls were in fact detecting conjugative element fragments.
Isolate ID / Contig name	annotation_conjscan	annotation_accessions	annotation_description
S. intermedius; U8753
Run_1__barcode10___flye_01_summary__genomad__contig_3		PF03090;PF08708	Replicase family; Primase C terminal 1 (PriCT-1)
	MOBP2	PF18555	MobL relaxases
		PF21497	Conjugal transfer protein-like, C-terminal domain
		PF17998;TIGR04228	adhesin isopeptide-forming domain, sspB-C2 type
		PF17332	NA
		COG1705	Flagellum-specific peptidoglycan hydrolase FlgJ
S. intermedius; U8753			Run_1__barcode10___metamdbg_02_summary__genomad__ctg104
Run_1__barcode10___metamdbg_02_summary__genomad__ctg104		PF17998;TIGR04228	adhesin isopeptide-forming domain, sspB-C2 type
		PF21497	Conjugal transfer protein-like, C-terminal domain
S. constellatus; U7327			Run_1__barcode15___canu_03_summary__genomad__tig00000003
Run_1__barcode15___canu_03_summary__genomad__tig00000003		PF12666	PrgI family protein
		PF17998;TIGR04228	adhesin isopeptide-forming domain, sspB-C2 type
		COG5006;K03298	Threonine/homoserine efflux transporter RhtA
		PF19514	MobC-like protein
		PF19251;PF01697;TIGR04195;K12984	peptide S-glycosyltransferase, SunS family
	FATA_prgL	NA	NA
S. constellatus; U5240		Run_1__barcode23___miniasm_03_summary__genomad__utg000006l
Run_1__barcode23___miniasm_03_summary__genomad__utg000006l	NA	PF02583;COG1937	DNA-binding transcriptional regulator, FrmR family
	NA	PF19251;PF01697;TIGR04195;K12984	peptide S-glycosyltransferase, SunS family
	NA	PF19514	MobC-like protein
	NA	PF08998	NA
	FATA_prgL	NA	NA
S. hominis; C0380		Run_2__barcode07___miniasm_04_summary__genomad__utg000002c
Run_2__barcode07___miniasm_04_summary__genomad__utg000002c
	FA_orf13	PF12642	Conjugative transposon protein TcpC
	FA_orf17b	PF12648	TcpE family
	NA	PF02086;PF06576;PF06147;K21507;TIGR00571;COG0338	DNA adenine methylase (dam)
S. hominis; C0440			Run_2__barcode08___flye_01_summary__genomad__contig_3
Run_2__barcode08___flye_01_summary__genomad__contig_3	NA	PF03090;PF08708	Replicase family; Primase C terminal 1 (PriCT-1)
	NA	PF10772;PF02086;TIGR00571;COG0338	Bacteriophage HP1, Orf24; D12 class N6 adenine-specific DNA methyltransferase
	NA	PF14279;TIGR02646	TIGR02646 family protein
	MOBP2	PF18555	MobL relaxases
	NA	PF21497	Conjugal transfer protein-like, C-terminal domain
	NA	PF17332	NA
	NA	COG1705	Flagellum-specific peptidoglycan hydrolase FlgJ
S. hominis; C0440			Run_2__barcode08___metamdbg_01_summary__genomad__ctg41
Run_2__barcode08___metamdbg_01_summary__genomad__ctg41	NA	PF21497	Conjugal transfer protein-like, C-terminal domain
S. whileyi; C1477			Run_2__barcode11___miniasm_01_summary__genomad__utg000002c
Run_2__barcode11___miniasm_01_summary__genomad__utg000002c		PF04055;TIGR04078;K22227;COG2896	peptide modification radical SAM enzyme, YydG family
