## Supplementary Table 9 for "Genomic analysis of the *Streptococcus anginosus* group; taxonomic implications, evolutionary insights and clinical considerations"

### Sheet: Supplementary Table 8
Supplementary Table 9. AMR presence in the study isolate and broader reference genome cohorts. Individual sample data listed in second tab.
A) AMR proportions in the hospitalised vs control cohorts, and adjusted for within-Taxon permutation
Study_group	N	N_carrying_AMR	Prop_carrying	Mean_genes	Mean_classes	Taxon_mix
Hospital	30	14	0.466667	0.666667	0.8	S. constellatus 9; S. anginosus 6; S. hominis 6; S. intermedius 6; S. whileyi 3
Control	8	2	0.25	0.375	0.625	S. constellatus 3; S. hominis 2; S. whileyi 2; S. anginosus 1
Within-Taxon permutation for any AMR carriage (stratified chi-square): S-4.91, p=0.4622
B) AMR presence per Taxon in the isolate and reference combined, dereplicated cohort (n=207)
Taxon	N	Any_AMR	Genes_mean	Genes_median	Genes_max	Classes_mean	Classes_median
S. anginosus	34	0.294118	0.382353	0	2	0.647059	0
S. constellatus	20	0.3	0.3	0	1	0.3	0
S. hominis	44	0.477273	0.977273	0	9	1.27273	0
S. intermedius	19	0.473684	0.631579	0	2	0.947368	0
S. vaginalis	80	0.9125	2.1375	2	6	2.2	2
S. whileyi	10	0.5	1.1	0.5	4	1	0.5
C) Influence of S. vaginalis on counts and resistance classes per genome, as tested with and without S. vaginalis
Test	All SAG taxa	SAG but with S. vaginalis excluded
AMR genes per genome	H = 71.86, ε² = 0.349, p = 4.2×10⁻¹⁴	H = 7.22, ε² = 0.057, p = 0.125
Resistance classes per genome	H = 53.29, ε² = 0.259, p = 2.9×10⁻¹⁰	H = 6.22, ε² = 0.049, p = 0.183
Kruskal-Wallis + Dunn (BH); per-class Monte Carlo r x c test (Pearson statistic, 9,999 perms, BH across classes); PERMANOVA (9,999 perms) + PERMDISP; pairwise PERMANOVA (4,999 perms, BH). Sensitivities: excluding S. vaginalis; AMR-positive genomes only.
D) Testing the effect of S. vaginalis population imbalance within the larger cohort by downsampling of S.vaginalis to median SAG taxon number (n=27), sampled 200 times
Test	Statistic	Median_across_draws	Pct2.5_across_draws	Pct97.5_across_draws
Taxon effect, AMR genes per genome	Kruskal-Wallis H	38.6522	25.5623	49.6464
Taxon effect, AMR genes per genome	Epsilon squared (effect size)	0.252629	0.167074	0.324486
Taxon effect, AMR genes per genome	p	2.79093e-07	1.637e-09	0.000108503
Composition, resistance-class profile	PERMANOVA R2	0.137373	0.0986274	0.168514
Composition, resistance-class profile	PERMANOVA p	0.002	0.002	0.004
Composition, resistance-class profile	PERMDISP p (dispersion control)	0.709	0.67	0.748
Composition, gene profile	PERMANOVA F	4.74484	3.49781	6.21611
Composition, gene profile	PERMANOVA R2	0.138153	0.105681	0.173556
Composition, gene profile	PERMANOVA p	0.002	0.002	0.002
Composition, gene profile	PERMDISP p (dispersion control)	0.686	0.6399	0.7241
E) Conservative test of effect on S. vaginalis downsampling (n=207) in AMR class, with rule on needing to be present in at least 2 genomes applied
Taxon	N	Classes_mean
S. anginosus	34	0.647059
S. constellatus	20	0.3
S. hominis	44	1.27273
S. intermedius	19	0.947368
S. vaginalis	80	2.2
S. vaginalis; downsampled	27	2.202
S. whileyi	10	1

### Sheet: Individual AMR data
Supplementary Table 8. AMR detection (AMRFinderPlus) in individual genomes of the dereplicated SAG cohort (n=207)
Genome ID	Species	Symptom_group	Any_AMR	n_genes	n_classes	AMR_genes	Resistance_classes
C2958	S. anginosus	Healthy	FALSE	0	0
U8782	S. anginosus	Invasive	TRUE	1	1	tet(M)	TETRACYCLINE
U7226	S. anginosus	Invasive	FALSE	0	0
U5129	S. anginosus	Invasive	FALSE	0	0
U5239	S. anginosus	Invasive	FALSE	0	0
U5927	S. anginosus	Invasive	TRUE	2	4	erm(B); tet(M)	LINCOSAMIDE; MACROLIDE; STREPTOGRAMIN; TETRACYCLINE
C2757	S. anginosus	Healthy	FALSE	0	0
GCA_000186545.1	S. anginosus	Unknown	FALSE	0	0
GCA_000474155.1	S. anginosus	Unknown	FALSE	0	0
GCA_001070115.1	S. anginosus	Unknown	FALSE	0	0
GCA_001074525.1	S. anginosus	Unknown	FALSE	0	0
GCA_001412635.1	S. anginosus	Unknown	TRUE	1	1	tet(M)	TETRACYCLINE
GCA_002999475.1	S. anginosus	Non-invasive	FALSE	0	0
GCA_002999555.1	S. anginosus	Invasive	TRUE	2	3	erm(A); tet(M)	LINCOSAMIDE; MACROLIDE; TETRACYCLINE
GCA_002999595.1	S. anginosus	Invasive	FALSE	0	0
GCA_003439105.1	S. anginosus	Unknown	TRUE	2	4	erm(B); tet(M)	LINCOSAMIDE; MACROLIDE; STREPTOGRAMIN; TETRACYCLINE
GCA_019733875.1	S. anginosus	Unknown	TRUE	1	3	erm(B)	LINCOSAMIDE; MACROLIDE; STREPTOGRAMIN
GCA_019733995.1	S. anginosus	Unknown	TRUE	1	3	erm(B)	LINCOSAMIDE; MACROLIDE; STREPTOGRAMIN
GCA_019930025.1	S. anginosus	Unknown	FALSE	0	0
GCA_021184285.1	S. anginosus	Unknown	TRUE	1	1	tet(32)	TETRACYCLINE
GCA_023109445.1	S. anginosus	Invasive	FALSE	0	0
GCA_023110155.1	S. anginosus	Invasive	TRUE	1	1	tet(M)	TETRACYCLINE
GCA_025908845.1	S. anginosus	Non-invasive	FALSE	0	0
GCA_025908915.1	S. anginosus	Non-invasive	FALSE	0	0
GCA_025909175.1	S. anginosus	Non-invasive	TRUE	1	1	qnrD1	QUINOLONE
GCA_025909345.1	S. anginosus	Non-invasive	FALSE	0	0
GCA_901875545.1	S. anginosus	Unknown	FALSE	0	0
GCA_905208655.1	S. anginosus	Unknown	FALSE	0	0
GCA_905373415.1	S. anginosus	Unknown	FALSE	0	0
GCF_000463465.1	S. anginosus	Unknown	FALSE	0	0
GCF_043507435.1	S. anginosus	Invasive	FALSE	0	0
GCF_046603845.1	S. anginosus	Unknown	FALSE	0	0
GCF_900636475.1	S. anginosus	Unknown	FALSE	0	0
GCF_901542485.1	S. anginosus	Unknown	FALSE	0	0
C3042	S. constellatus	Healthy	FALSE	0	0
C3507	S. constellatus	Healthy	FALSE	0	0
C4683	S. constellatus	Healthy	FALSE	0	0
U4061	S. constellatus	Invasive	TRUE	1	1	tet(M)	TETRACYCLINE
U3381	S. constellatus	Invasive	FALSE	0	0
U8776	S. constellatus	Non-invasive	FALSE	0	0
U7327	S. constellatus	Invasive	FALSE	0	0
U5090	S. constellatus	Invasive	TRUE	1	1	tet(M)	TETRACYCLINE
U5936	S. constellatus	Invasive	FALSE	0	0
U5240	S. constellatus	Invasive	TRUE	1	1	tet(32)	TETRACYCLINE
U6054	S. constellatus	Invasive	FALSE	0	0
C4184	S. constellatus	Healthy	FALSE	0	0
GCA_000223295.2	S. constellatus	Unknown	FALSE	0	0
GCF_000463425.1	S. constellatus	Invasive	TRUE	1	1	tet(M)	TETRACYCLINE
GCF_000463445.1	S. constellatus	Unknown	TRUE	1	1	tet(32)	TETRACYCLINE
GCF_016127875.1	S. constellatus	Unknown	FALSE	0	0
GCF_016889885.1	S. constellatus	Unknown	FALSE	0	0
GCF_019336935.2	S. constellatus	Unknown	FALSE	0	0
GCF_023167545.1	S. constellatus	Invasive	TRUE	1	1	tet(M)	TETRACYCLINE
GCF_024399395.1	S. constellatus	Invasive	FALSE	0	0
C0179	S. hominis	Healthy	TRUE	2	4	erm(B); tet(M)	LINCOSAMIDE; MACROLIDE; STREPTOGRAMIN; TETRACYCLINE
C0380	S. hominis	Healthy	TRUE	1	1	tet(M)	TETRACYCLINE
U7235	S. hominis	Invasive	FALSE	0	0
U7241	S. hominis	Invasive	TRUE	1	1	tet(32)	TETRACYCLINE
U5172	S. hominis	Non-invasive	FALSE	0	0
C0440	S. hominis	Healthy	TRUE	1	3	erm(B)	LINCOSAMIDE; MACROLIDE; STREPTOGRAMIN
C3119	S. hominis	Healthy	TRUE	3	3	mef(A); msr(D); tet(M)	MACROLIDE; STREPTOGRAMIN; TETRACYCLINE
C5124	S. hominis	Healthy	TRUE	2	4	erm(B); tet(M)	LINCOSAMIDE; MACROLIDE; STREPTOGRAMIN; TETRACYCLINE
GCA_000184365.2	S. hominis	Unknown	FALSE	0	0
GCA_000287595.1	S. hominis	Invasive	FALSE	0	0
GCA_000474115.1	S. hominis	Unknown	FALSE	0	0
GCA_001069165.1	S. hominis	Unknown	TRUE	2	4	erm(B); tet(M)	LINCOSAMIDE; MACROLIDE; STREPTOGRAMIN; TETRACYCLINE
GCA_001076575.1	S. hominis	Unknown	TRUE	3	3	aac(6'); mef(A); msr(D)	AMINOGLYCOSIDE; MACROLIDE; STREPTOGRAMIN
GCA_001510585.1	S. hominis	Unknown	FALSE	0	0
GCA_002999485.1	S. hominis	Non-invasive	FALSE	0	0
GCA_002999515.1	S. hominis	Non-invasive	FALSE	0	0
GCA_002999525.1	S. hominis	Non-invasive	TRUE	1	2	erm(A)	LINCOSAMIDE; MACROLIDE
GCA_002999575.1	S. hominis	Invasive	FALSE	0	0
GCA_002999615.1	S. hominis	Non-invasive	TRUE	1	1	tet(M)	TETRACYCLINE
GCA_002999635.1	S. hominis	Invasive	TRUE	3	3	mef(A); msr(D); tet(32)	MACROLIDE; STREPTOGRAMIN; TETRACYCLINE
GCA_002999655.1	S. hominis	Invasive	FALSE	0	0
GCA_003469625.1	S. hominis	Unknown	TRUE	2	4	erm(B); tet(32)	LINCOSAMIDE; MACROLIDE; STREPTOGRAMIN; TETRACYCLINE
GCA_003568885.1	S. hominis	Unknown	FALSE	0	0
GCA_008726835.1	S. hominis	Non-invasive	TRUE	2	4	erm(B); tet(M)	LINCOSAMIDE; MACROLIDE; STREPTOGRAMIN; TETRACYCLINE
GCA_015552775.1	S. hominis	Unknown	TRUE	1	1	tet(M)	TETRACYCLINE
GCA_015671415.1	S. hominis	Unknown	FALSE	0	0
GCA_019013245.1	S. hominis	Unknown	FALSE	0	0
GCA_023109055.1	S. hominis	Invasive	FALSE	0	0
GCA_023109135.1	S. hominis	Invasive	TRUE	1	1	tet(32)	TETRACYCLINE
GCA_023109745.1	S. hominis	Invasive	TRUE	1	1	tet(M)	TETRACYCLINE
GCA_023109795.1	S. hominis	Invasive	FALSE	0	0
GCA_023109855.1	S. hominis	Invasive	FALSE	0	0
GCA_023109925.1	S. hominis	Invasive	TRUE	2	4	erm(B); tet(M)	LINCOSAMIDE; MACROLIDE; STREPTOGRAMIN; TETRACYCLINE
GCA_025908675.1	S. hominis	Non-invasive	FALSE	0	0
GCA_025908815.1	S. hominis	Non-invasive	TRUE	2	4	erm(B); tet(M)	LINCOSAMIDE; MACROLIDE; STREPTOGRAMIN; TETRACYCLINE
GCA_025909115.1	S. hominis	Non-invasive	TRUE	1	2	erm(A)	LINCOSAMIDE; MACROLIDE
GCA_905371845.1	S. hominis	Unknown	FALSE	0	0
GCF_000831165.1	S. hominis	Unknown	TRUE	9	2	tet(32); vanG; vanR-G; vanS-G; vanT-G; vanU-G; vanW-G; vanXY; vanY-G1	GLYCOPEPTIDE; TETRACYCLINE
GCF_001697145.1	S. hominis	Invasive	FALSE	0	0
GCF_014287335.1	S. hominis	Unknown	FALSE	0	0
GCF_016903355.1	S. hominis	Unknown	TRUE	2	4	erm(B); tet(M)	LINCOSAMIDE; MACROLIDE; STREPTOGRAMIN; TETRACYCLINE
GCF_040717855.1	S. hominis	Unknown	FALSE	0	0
GCF_050613235.1	S. hominis	Invasive	FALSE	0	0
GCF_901542445.1	S. hominis	Unknown	FALSE	0	0
U7540	S. intermedius	Non-invasive	TRUE	1	1	tet(M)	TETRACYCLINE
U4275	S. intermedius	Invasive	TRUE	1	1	tet(M)	TETRACYCLINE
U8753	S. intermedius	Invasive	FALSE	0	0
U5225	S. intermedius	Invasive	FALSE	0	0
U6031	S. intermedius	Invasive	FALSE	0	0
C5172	S. intermedius	Healthy	TRUE	1	1	tet(M)	TETRACYCLINE
GCA_000313655.1	S. intermedius	Invasive	FALSE	0	0
GCA_000463385.1	S. intermedius	Unknown	TRUE	2	4	erm(B); tet(M)	LINCOSAMIDE; MACROLIDE; STREPTOGRAMIN; TETRACYCLINE
GCA_001296205.1	S. intermedius	Unknown	TRUE	1	1	tet(M)	TETRACYCLINE
GCA_002879575.1	S. intermedius	Invasive	TRUE	1	1	tet(M)	TETRACYCLINE
GCA_002879585.1	S. intermedius	Invasive	TRUE	2	4	erm(B); tet(M)	LINCOSAMIDE; MACROLIDE; STREPTOGRAMIN; TETRACYCLINE
GCA_002879755.1	S. intermedius	Invasive	TRUE	1	1	tet(M)	TETRACYCLINE
GCA_003284685.1	S. intermedius	Unknown	FALSE	0	0
GCF_000306805.1	S. intermedius	Unknown	FALSE	0	0
GCF_000463355.1	S. intermedius	Invasive	FALSE	0	0
GCF_002073355.2	S. intermedius	Invasive	FALSE	0	0
GCF_002356055.1	S. intermedius	Invasive	FALSE	0	0
GCF_013267515.1	S. intermedius	Healthy	FALSE	0	0
GCF_032937075.1	S. intermedius	Invasive	TRUE	2	4	erm(B); tet(M)	LINCOSAMIDE; MACROLIDE; STREPTOGRAMIN; TETRACYCLINE
GCA_000508545.1	S. vaginalis	Unknown	TRUE	4	3	mef(A); msr(D); tet(L); tet(M)	MACROLIDE; STREPTOGRAMIN; TETRACYCLINE
GCA_002848065.1	S. vaginalis	Healthy	TRUE	1	2	erm(A)	LINCOSAMIDE; MACROLIDE
GCA_002848125.1	S. vaginalis	Healthy	TRUE	2	1	tet(L); tet(M)	TETRACYCLINE
GCA_002860925.1	S. vaginalis	Healthy	TRUE	3	3	erm(A); tet(M); tet(O)	LINCOSAMIDE; MACROLIDE; TETRACYCLINE
GCA_002860945.1	S. vaginalis	Healthy	TRUE	4	3	mef(A); msr(D); tet(L); tet(M)	MACROLIDE; STREPTOGRAMIN; TETRACYCLINE
GCA_002860965.1	S. vaginalis	Healthy	TRUE	1	2	erm(A)	LINCOSAMIDE; MACROLIDE
GCA_003436905.1	S. vaginalis	Unknown	TRUE	1	1	tet(32)	TETRACYCLINE
GCA_003460205.1	S. vaginalis	Unknown	TRUE	4	4	dfrF; erm(A); tet(L); tet(M)	LINCOSAMIDE; MACROLIDE; TETRACYCLINE; TRIMETHOPRIM
GCA_003463665.1	S. vaginalis	Unknown	TRUE	6	5	dfrF; erm(A); mef(A); msr(D); tet(L); tet(M)	LINCOSAMIDE; MACROLIDE; STREPTOGRAMIN; TETRACYCLINE; TRIMETHOPRIM
GCA_005844435.1	S. vaginalis	Unknown	FALSE	0	0
GCA_008726305.1	S. vaginalis	Healthy	TRUE	1	1	tet(O)	TETRACYCLINE
GCA_008726365.1	S. vaginalis	Healthy	TRUE	3	3	mef(A); msr(D); tet(O)	MACROLIDE; STREPTOGRAMIN; TETRACYCLINE
GCA_008726415.1	S. vaginalis	Healthy	TRUE	2	3	erm(A); tet(O)	LINCOSAMIDE; MACROLIDE; TETRACYCLINE
GCA_008726505.1	S. vaginalis	Healthy	TRUE	1	1	tet(M)	TETRACYCLINE
GCA_008726525.1	S. vaginalis	Healthy	TRUE	4	4	dfrF; mef(A); msr(D); tet(O)	MACROLIDE; STREPTOGRAMIN; TETRACYCLINE; TRIMETHOPRIM
GCA_008726565.1	S. vaginalis	Healthy	TRUE	2	2	dfrF; tet(O)	TETRACYCLINE; TRIMETHOPRIM
GCA_008726575.1	S. vaginalis	Healthy	TRUE	5	5	dfrF; erm(T); erm(T); erm(T); tet(O)	LINCOSAMIDE; MACROLIDE; STREPTOGRAMIN; TETRACYCLINE; TRIMETHOPRIM
GCA_008726635.1	S. vaginalis	Healthy	TRUE	2	1	tet(M); tet(O)	TETRACYCLINE
GCA_008726875.1	S. vaginalis	Healthy	TRUE	3	3	erm(A); tet(L); tet(M)	LINCOSAMIDE; MACROLIDE; TETRACYCLINE
GCA_008726945.1	S. vaginalis	Healthy	TRUE	3	3	erm(A); tet(M); tet(O)	LINCOSAMIDE; MACROLIDE; TETRACYCLINE
GCA_008726965.1	S. vaginalis	Healthy	TRUE	1	1	tet(O)	TETRACYCLINE
GCA_008726985.1	S. vaginalis	Healthy	TRUE	1	1	tet(M)	TETRACYCLINE
GCA_008727045.1	S. vaginalis	Healthy	FALSE	0	0
GCA_008727075.1	S. vaginalis	Healthy	TRUE	1	2	erm(A)	LINCOSAMIDE; MACROLIDE
GCA_011029135.1	S. vaginalis	Unknown	TRUE	2	1	tet(L); tet(M)	TETRACYCLINE
GCA_012030005.1	S. vaginalis	Non-invasive	TRUE	2	3	lsa; tet(M)	LINCOSAMIDE; STREPTOGRAMIN; TETRACYCLINE
GCA_012030235.1	S. vaginalis	Non-invasive	TRUE	3	3	mef(A); msr(D); tet(O)	MACROLIDE; STREPTOGRAMIN; TETRACYCLINE
GCA_015669245.1	S. vaginalis	Unknown	TRUE	3	3	mef(A); msr(D); tet(O)	MACROLIDE; STREPTOGRAMIN; TETRACYCLINE
GCA_015669745.1	S. vaginalis	Unknown	TRUE	1	1	tet(M)	TETRACYCLINE
GCA_017315345.1	S. vaginalis	Unknown	TRUE	1	1	dfrF	TRIMETHOPRIM
GCA_018919275.1	S. vaginalis	Non-invasive	FALSE	0	0
GCA_019013005.1	S. vaginalis	Unknown	FALSE	0	0
GCA_025908505.1	S. vaginalis	Non-invasive	TRUE	2	2	dfrF; tet(O)	TETRACYCLINE; TRIMETHOPRIM
GCA_025908595.1	S. vaginalis	Healthy	TRUE	2	3	erm(A); tet(M)	LINCOSAMIDE; MACROLIDE; TETRACYCLINE
GCA_025908605.1	S. vaginalis	Non-invasive	TRUE	3	3	mef(A); msr(D); tet(O)	MACROLIDE; STREPTOGRAMIN; TETRACYCLINE
GCA_025908635.1	S. vaginalis	Non-invasive	TRUE	1	1	dfrF	TRIMETHOPRIM
GCA_025908655.1	S. vaginalis	Non-invasive	TRUE	1	1	dfrF	TRIMETHOPRIM
GCA_025908685.1	S. vaginalis	Non-invasive	TRUE	1	1	dfrF	TRIMETHOPRIM
GCA_025908705.1	S. vaginalis	Non-invasive	TRUE	2	2	mef(A); msr(D)	MACROLIDE; STREPTOGRAMIN
GCA_025908735.1	S. vaginalis	Non-invasive	TRUE	2	1	tet(M); tet(O)	TETRACYCLINE
GCA_025908755.1	S. vaginalis	Non-invasive	TRUE	1	1	tet(O)	TETRACYCLINE
GCA_025908775.1	S. vaginalis	Non-invasive	TRUE	4	4	dfrF; mef(A); msr(D); tet(O)	MACROLIDE; STREPTOGRAMIN; TETRACYCLINE; TRIMETHOPRIM
GCA_025908785.1	S. vaginalis	Non-invasive	TRUE	4	5	dfrF; erm(T); tet(L); tet(M)	LINCOSAMIDE; MACROLIDE; STREPTOGRAMIN; TETRACYCLINE; TRIMETHOPRIM
GCA_025908835.1	S. vaginalis	Non-invasive	TRUE	1	1	tet(O)	TETRACYCLINE
GCA_025908855.1	S. vaginalis	Non-invasive	FALSE	0	0
GCA_025908895.1	S. vaginalis	Non-invasive	TRUE	1	1	tet(O)	TETRACYCLINE
GCA_025908925.1	S. vaginalis	Healthy	TRUE	2	1	tet(L); tet(M)	TETRACYCLINE
GCA_025908955.1	S. vaginalis	Non-invasive	TRUE	1	1	tet(O)	TETRACYCLINE
GCA_025908975.1	S. vaginalis	Healthy	TRUE	1	1	tet(O)	TETRACYCLINE
GCA_025908995.1	S. vaginalis	Non-invasive	TRUE	3	3	erm(A); tet(L); tet(M)	LINCOSAMIDE; MACROLIDE; TETRACYCLINE
GCA_025909025.1	S. vaginalis	Non-invasive	TRUE	1	1	tet(O)	TETRACYCLINE
GCA_025909075.1	S. vaginalis	Non-invasive	TRUE	3	3	erm(A); tet(M); tet(O)	LINCOSAMIDE; MACROLIDE; TETRACYCLINE
GCA_025909095.1	S. vaginalis	Healthy	TRUE	1	1	tet(O)	TETRACYCLINE
GCA_025909125.1	S. vaginalis	Non-invasive	TRUE	1	1	tet(O)	TETRACYCLINE
GCA_025909195.1	S. vaginalis	Healthy	TRUE	2	3	erm(A); tet(O)	LINCOSAMIDE; MACROLIDE; TETRACYCLINE
GCA_025909235.1	S. vaginalis	Non-invasive	TRUE	4	4	dfrF; mef(A); msr(D); tet(O)	MACROLIDE; STREPTOGRAMIN; TETRACYCLINE; TRIMETHOPRIM
GCA_025909255.1	S. vaginalis	Non-invasive	TRUE	5	6	ant(6)-Ia; aph(3')-IIIa; catA; erm(B); tet(M)	AMINOGLYCOSIDE; LINCOSAMIDE; MACROLIDE; PHENICOL; STREPTOGRAMIN; TETRACYCLINE
GCA_025909295.1	S. vaginalis	Healthy	TRUE	4	3	mef(A); msr(D); tet(L); tet(M)	MACROLIDE; STREPTOGRAMIN; TETRACYCLINE
GCA_025909305.1	S. vaginalis	Non-invasive	TRUE	4	3	mef(A); msr(D); tet(L); tet(M)	MACROLIDE; STREPTOGRAMIN; TETRACYCLINE
GCA_025909335.1	S. vaginalis	Non-invasive	TRUE	1	1	tet(O)	TETRACYCLINE
GCA_025909375.1	S. vaginalis	Non-invasive	TRUE	2	3	erm(A); tet(O)	LINCOSAMIDE; MACROLIDE; TETRACYCLINE
GCA_025909385.1	S. vaginalis	Non-invasive	TRUE	3	3	mef(A); msr(D); tet(O)	MACROLIDE; STREPTOGRAMIN; TETRACYCLINE
GCA_025909435.1	S. vaginalis	Non-invasive	TRUE	4	5	dfrF; erm(T); tet(L); tet(M)	LINCOSAMIDE; MACROLIDE; STREPTOGRAMIN; TETRACYCLINE; TRIMETHOPRIM
GCA_025909455.1	S. vaginalis	Non-invasive	TRUE	3	5	dfrF; erm(B); tet(O)	LINCOSAMIDE; MACROLIDE; STREPTOGRAMIN; TETRACYCLINE; TRIMETHOPRIM
GCA_025909495.1	S. vaginalis	Non-invasive	TRUE	2	4	erm(B); tet(O)	LINCOSAMIDE; MACROLIDE; STREPTOGRAMIN; TETRACYCLINE
GCA_025909505.1	S. vaginalis	Non-invasive	TRUE	2	3	erm(A); tet(O)	LINCOSAMIDE; MACROLIDE; TETRACYCLINE
GCA_025909555.1	S. vaginalis	Non-invasive	FALSE	0	0
GCA_025909565.1	S. vaginalis	Non-invasive	TRUE	2	2	mef(A); msr(D)	MACROLIDE; STREPTOGRAMIN
GCA_025909595.1	S. vaginalis	Healthy	TRUE	2	2	dfrF; tet(O)	TETRACYCLINE; TRIMETHOPRIM
GCA_025909615.1	S. vaginalis	Non-invasive	TRUE	3	3	mef(A); msr(D); tet(M)	MACROLIDE; STREPTOGRAMIN; TETRACYCLINE
GCA_025909635.1	S. vaginalis	Non-invasive	TRUE	3	3	mef(A); msr(D); tet(O)	MACROLIDE; STREPTOGRAMIN; TETRACYCLINE
GCA_025909655.1	S. vaginalis	Non-invasive	TRUE	4	4	dfrF; mef(A); msr(D); tet(O)	MACROLIDE; STREPTOGRAMIN; TETRACYCLINE; TRIMETHOPRIM
GCA_025909675.1	S. vaginalis	Non-invasive	TRUE	1	1	dfrF	TRIMETHOPRIM
GCA_025909685.1	S. vaginalis	Non-invasive	TRUE	1	1	tet(O)	TETRACYCLINE
GCA_025909715.1	S. vaginalis	Healthy	TRUE	4	4	erm(A); mef(A); msr(D); tet(O)	LINCOSAMIDE; MACROLIDE; STREPTOGRAMIN; TETRACYCLINE
GCA_025909755.1	S. vaginalis	Non-invasive	TRUE	2	2	dfrF; tet(O)	TETRACYCLINE; TRIMETHOPRIM
GCA_900096985.1	S. vaginalis	Non-invasive	FALSE	0	0
GCF_029011235.1	S. vaginalis	Unknown	TRUE	3	4	erm(T); tet(L); tet(M)	LINCOSAMIDE; MACROLIDE; STREPTOGRAMIN; TETRACYCLINE
GCF_029011615.1	S. vaginalis	Unknown	TRUE	3	2	dfrF; tet(L); tet(M)	TETRACYCLINE; TRIMETHOPRIM
GCF_029011905.1	S. vaginalis	Unknown	TRUE	2	1	tet(L); tet(M)	TETRACYCLINE
C1325	S. whileyi	Healthy	FALSE	0	0
C1477	S. whileyi	Healthy	FALSE	0	0
U5085	S. whileyi	Invasive	TRUE	2	1	tet(M); tet(M)	TETRACYCLINE
U5994	S. whileyi	Invasive	TRUE	2	1	tet(M); tet(M)	TETRACYCLINE
U6020	S. whileyi	Invasive	FALSE	0	0
GCA_000463505.1	S. whileyi	Unknown	TRUE	2	3	erm(A); tet(M)	LINCOSAMIDE; MACROLIDE; TETRACYCLINE
GCA_000478925.1	S. whileyi	Unknown	FALSE	0	0
GCA_015547285.1	S. whileyi	Unknown	TRUE	4	4	erm(B); lsa(C); tet(32); tet(M)	LINCOSAMIDE; MACROLIDE; STREPTOGRAMIN; TETRACYCLINE
GCA_023109095.1	S. whileyi	Invasive	TRUE	1	1	tet(M)	TETRACYCLINE
GCF_016725185.1	S. whileyi	Unknown	FALSE	0	0
