## Supplementary Table 11 for "Genomic analysis of the *Streptococcus anginosus* group; taxonomic implications, evolutionary insights and clinical considerations"

### Sheet: Supplementary Table 10
Supplementary Table 11. gapseq definitions of what each of the 222 reaction and transporter substrate blocks contained, and their prevalence within the dereplicated gapseq SAG genome cohort (n=206)
Block	N_features	Feature_types	Prevalence	Prevalence_percent	Prev_S.anginosus	Prev_S.constellatus	Prev_S.hominis	Prev_S.intermedius	Prev_S.vaginalis	Prev_S.whileyi	Member_features
block1	1	reactions_binary:1	205	99.5	34	18	44	19	80	10	1-ACYLGLYCEROL-3-P-ACYLTRANSFER-RXN
block2	4	reactions_binary:3;transporters_substrate:1	205	99.5	34	19	44	19	79	10	1.1.1.34-RXN,Coenzyme A,HYDROXYMETHYLGLUTARYL-COA-REDUCTASE-RXN,RXN0-2023
block3	7	reactions_binary:7	205	99.5	34	19	44	19	79	10	1TRANSKETO-RXN,2TRANSKETO-RXN,CTPSYN-RXN,DEPHOSPHOCOAKIN-RXN,DIPHOSPHOMEVALONTE-DECARBOXYLASE-RXN,FPPSYN-RXN,GLUC1PURIDYLTRANS-RXN
block4	22	reactions_binary:18;transporters_substrate:4	205	99.5	34	19	43	19	80	10	2.3.1.180-RXN,ACETOOHBUTSYN-RXN,ASPARTATE-SEMIALDEHYDE-DEHYDROGENASE-RXN,CoA,IPPISOM-RXN,NAD-KIN-RXN,P-PANTOCYSDECARB-RXN,QUEUOSINE-TRNA-RIBOSYLTRANSFERASE-RXN,RXN-11023,RXN-11832,RXN-21610,RXN-21611,RXN-21612,RXN-7913,RXN0-1321,RXN1G-121,THRESYN-RXN,Turanose,UDP-NACMURALA-GLU-LIG-RXN,UDPNACETYLMURAMATEDEHYDROG-RXN,carnitine,crotonobetaine
block5	5	reactions_binary:5	205	99.5	34	19	44	19	79	10	2.3.2.10-RXN,INORGPYROPHOSPHAT-RXN,KDUD-RXN,PANTEPADENYLYLTRAN-RXN,RXN-11310
block6	6	reactions_binary:6	205	99.5	34	19	44	19	79	10	2.5.1.19-RXN,ADENPRIBOSYLTRAN-RXN,CHORISMATEMUT-RXN,DTDPGLUCDEHYDRAT-RXN,DTDPGLUCOSEPP-RXN,PREPHENATEDEHYDRAT-RXN
block7	2	reactions_binary:2	205	99.5	34	19	44	19	79	10	6.3.2.10-RXN,UDP-NACMURALGLDAPAALIG-RXN
block8	11	reactions_binary:11	205	99.5	34	19	43	19	80	10	ACETALD-DEHYDROG-RXN,BUTANAL-DEHYDROGENASE-RXN,HEXANOL-RXN,R222-RXN,RXN-11674,RXN-12568,RXN-14280,RXN-161,RXN-8891,RXN66-3,RXN6666-5
block9	5	reactions_binary:5	205	99.5	33	19	44	19	80	10	ACID-PHOSPHATASE-RXN,RXN-5822,RXN0-5055,RXN0-742,SHIKIMATE-5-DEHYDROGENASE-RXN
block10	4	reactions_binary:4	205	99.5	34	19	44	19	79	10	ACSERLY-RXN,RXN-14458,RXN-15129,SULFOCYS-RXN
block11	1	reactions_binary:1	205	99.5	34	19	44	19	79	10	ADCLY-RXN
block12	11	reactions_binary:11	205	99.5	34	19	44	19	79	10	ALANINE-AMINOTRANSFERASE-RXN,GLUTRACE-RXN,MALONYL-COA-ACP-TRANSACYL-RXN,NAD-SYNTH-NH3-RXN,RXN-20481,RXN-20482,RXN-20490,RXN-20498,RXN-23072,RXN-23752,RXN185E-16
block13	1	reactions_binary:1	205	99.5	34	18	44	19	80	10	CHORISMATE-SYNTHASE-RXN
block14	1	reactions_binary:1	205	99.5	34	19	44	19	79	10	GALACTOKIN-RXN
block15	1	reactions_binary:1	205	99.5	34	19	44	19	79	10	GALACTURIDYLYLTRANS-RXN
block16	6	reactions_binary:4;transporters_substrate:2	205	99.5	34	19	44	19	79	10	GLU6PDEHYDROG-RXN,GLURS-RXN,GLYCOGENSYN-RXN,GTP,MEVALONATE-KINASE-RXN,threonine
block17	2	reactions_binary:2	205	99.5	33	19	44	19	80	10	GLYCDEH-RXN,NANE-RXN
block18	2	reactions_binary:2	205	99.5	34	19	43	19	80	10	GLYCEROL-KIN-RXN,RXN-20928
block19	1	reactions_binary:1	205	99.5	34	19	44	18	80	10	OROPRIBTRANS-RXN
block20	5	reactions_binary:5	205	99.5	33	19	44	19	80	10	RXN-12195,RXN-12196,RXN-12197,RXN-12198,RXN-14187
block21	2	reactions_binary:2	205	99.5	33	19	44	19	80	10	RXN-18027,RXN-18030
block22	2	reactions_binary:2	205	99.5	33	19	44	19	80	10	RXN0-5183,TRE6PHYDRO-RXN
block23	1	reactions_binary:1	205	99.5	34	19	44	19	79	10	TRYPTOPHAN--TRNA-LIGASE-RXN
block24	3	reactions_binary:3	204	99	34	19	43	19	79	10	2.5.1.66-RXN,ALANINE--TRNA-LIGASE-RXN,ASPARAGINE--TRNA-LIGASE-RXN
block25	8	reactions_binary:8	204	99	34	17	44	19	80	10	CDPKIN-RXN,DADPKIN-RXN,DCDPKIN-RXN,DGDPKIN-RXN,DTDPKIN-RXN,DUDPKIN-RXN,GDPKIN-RXN,UDPKIN-RXN
block26	1	reactions_binary:1	204	99	34	19	43	19	79	10	CYSTEINE--TRNA-LIGASE-RXN
block27	1	reactions_binary:1	204	99	33	19	44	19	80	9	DUTP-PYROP-RXN
block28	1	reactions_binary:1	204	99	34	19	43	19	79	10	GLUC1PADENYLTRANS-RXN
block29	2	reactions_binary:2	204	99	34	19	43	19	79	10	GUANPRIBOSYLTRAN-RXN,HYPOXANPRIBOSYLTRAN-RXN
block30	1	reactions_binary:1	204	99	33	19	44	19	79	10	HOLOCYTOCHROME-C-SYNTHASE-RXN
block31	2	reactions_binary:2	204	99	33	19	44	19	79	10	IMP-DEHYDROG-RXN,RXN-12151
block32	1	reactions_binary:1	204	99	34	19	43	18	80	10	NICONUCADENYLYLTRAN-RXN
block33	1	reactions_binary:1	204	99	34	19	43	19	79	10	PGLUCISOM-RXN
block34	1	reactions_binary:1	204	99	33	19	44	19	79	10	RXN0-7390
block35	1	reactions_binary:1	204	99	34	19	42	19	80	10	RXNQT-4191
block36	1	reactions_binary:1	204	99	34	19	43	19	79	10	THREONINE--TRNA-LIGASE-RXN
block37	1	reactions_binary:1	204	99	33	19	44	19	79	10	TRANS-RXN2B4Q-125
block38	1	reactions_binary:1	204	99	33	19	44	19	79	10	UNDECAPRENYL-DIPHOSPHATASE-RXN
block39	2	transporters_substrate:2	204	99	34	19	44	17	80	10	fumarate,succinate
block40	3	reactions_binary:3	203	98.5	34	16	44	19	80	10	BRANCHED-CHAINAMINOTRANSFERILEU-RXN,BRANCHED-CHAINAMINOTRANSFERLEU-RXN,BRANCHED-CHAINAMINOTRANSFERVAL-RXN
block41	2	reactions_binary:1;transporters_substrate:1	203	98.5	34	19	44	19	77	10	NAD,R267-RXN
block42	1	reactions_binary:1	203	98.5	33	19	43	19	79	10	PEPCARBOX-RXN
block43	1	reactions_binary:1	203	98.5	34	19	44	19	77	10	PROLINE--TRNA-LIGASE-RXN
block44	2	reactions_binary:2	203	98.5	34	19	44	16	80	10	RXN-12148,RXN-8974
block45	2	reactions_binary:2	203	98.5	33	17	44	19	80	10	RXN-13141,RXN0-6727
block46	1	reactions_binary:1	203	98.5	34	19	43	17	80	10	TRANS-RXN-157
block47	1	reactions_binary:1	202	98.1	33	19	44	19	77	10	6PGLUCONOLACT-RXN
block48	1	reactions_binary:1	202	98.1	34	17	44	17	80	10	PABASYN-RXN
block49	1	transporters_substrate:1	201	97.6	32	19	44	19	79	8	4-Hydroxybenzoate
block50	1	reactions_binary:1	201	97.6	34	18	40	19	80	10	F16BDEPHOS-RXN
block51	1	transporters_substrate:1	199	96.6	34	15	42	19	79	10	Ethanol
block52	1	reactions_binary:1	199	96.6	29	19	44	19	79	9	RXN-13548
block53	1	transporters_substrate:1	198	96.1	26	19	44	19	80	10	Cyanate
block54	1	reactions_binary:1	198	96.1	30	19	43	19	78	9	rxn4
block55	1	reactions_binary:1	196	95.1	33	19	36	19	79	10	3.11.1.2-RXN
block56	9	reactions_binary:9	195	94.7	32	19	36	19	79	10	GLYCEROL-DEHYDRATASE-RXN,INDOLEACETATE-DECARBOXYLASE,PROPANEDIOL-DEHYDRATASE-RXN,RXN-13946,RXN-20702,RXN-22108,RXN-22109,RXN-863,RXN-942
block57	2	reactions_binary:2	194	94.2	32	19	36	19	78	10	AMINOPROPDEHYDROG-RXN,RXN-8632
block58	1	transporters_substrate:1	193	93.7	32	19	44	19	79	0	D-Glucarate
block59	2	reactions_binary:2	192	93.2	34	16	35	19	78	10	ASPARAGHYD-RXN,RXN-23525
block60	1	reactions_binary:1	190	92.2	34	18	36	12	80	10	RXN0-743
block61	1	reactions_binary:1	189	91.7	34	11	44	19	71	10	RXN-15085
block62	1	reactions_binary:1	188	91.3	34	1	44	19	80	10	XANPRIBOSYLTRAN-RXN
block63	5	reactions_binary:5	187	90.8	34	19	44	0	80	10	2OXOGLUTARATEDEH-RXN,PYRUVDEH-RXN,RXN-22435,RXN-22436,RXN-22437
block64	4	reactions_binary:4	187	90.8	34	0	44	19	80	10	N-ACETYLDIAMINOPIMELATE-DEACETYLASE-RXN,RXN-14014,RXN-19255,RXN-22642
block65	1	reactions_binary:1	186	90.3	34	0	44	19	80	9	DIHYDRODIPICSYN-RXN
block66	4	reactions_binary:4	186	90.3	34	19	44	0	79	10	GLUTATHIONE-SYN-RXN,GLUTCYSLIG-RXN,RXN-20400,RXN-20401
block67	1	reactions_binary:1	186	90.3	34	19	43	0	80	10	RXN0-1134
block68	1	reactions_binary:1	185	89.8	33	19	43	0	80	10	GCVMULTI-RXN
block69	1	reactions_binary:1	185	89.8	34	0	44	19	78	10	RXN-10035
block70	4	reactions_binary:4	185	89.8	33	19	44	0	79	10	RXN-13039,RXN-8654,RXN-8655,RXN0-5098
block71	1	reactions_binary:1	184	89.3	33	18	44	0	79	10	DEOXYGUANOSINE-KINASE-RXN
block72	1	reactions_binary:1	183	88.8	34	19	43	0	77	10	1.2.4.4-RXN
block73	1	reactions_binary:1	183	88.8	34	19	37	3	80	10	2.7.1.121-RXN
block74	4	reactions_binary:3;transporters_substrate:1	183	88.8	12	19	43	19	80	10	L-Ascorbate,LXULRU5P-RXN,RIBULPEPIM-RXN,RXN0-5214
block75	1	reactions_binary:1	182	88.3	12	19	43	19	79	10	RXN0-705
block76	1	reactions_binary:1	181	87.9	34	0	44	19	74	10	2.3.1.89-RXN
block77	1	reactions_binary:1	181	87.9	34	19	43	0	75	10	PHENYLPYRUVATE-DECARBOXYLASE-RXN
block78	1	transporters_substrate:1	180	87.4	34	1	43	19	80	3	Ascorbate
block79	1	reactions_binary:1	180	87.4	27	0	44	19	80	10	HOMOCYSMET-RXN
block80	3	reactions_binary:3	179	86.9	31	10	43	14	80	1	ADENOSYLHOMOCYSTEINE-NUCLEOSIDASE-RXN,METHYLTHIOADENOSINE-NUCLEOSIDASE-RXN,RXN0-6550
block81	2	reactions_binary:2	175	85	34	19	36	0	76	10	R11-RXN,R8-RXN
block82	1	reactions_binary:1	175	85	32	19	35	8	80	1	RXN0-4281
block83	1	reactions_binary:1	173	84	32	19	33	8	80	1	RXN0-7020
block84	2	reactions_binary:2	172	83.5	32	19	33	7	80	1	RXN-14023,RXN-23188
block85	1	reactions_binary:1	172	83.5	16	12	43	14	77	10	RXN-21085
block86	1	transporters_substrate:1	160	77.7	32	0	44	0	75	9	beta-Carotene
block87	2	reactions_binary:2	159	77.2	32	0	44	3	80	0	LACTALDREDUCT-RXN,THREODEHYD-RXN
block88	5	reactions_binary:5	156	75.7	32	0	44	0	80	0	13-PROPANEDIOL-DEHYDROGENASE-RXN,GLYCOLALDREDUCT-RXN,LACALDRED,RXN-6021,RXN0-6487
block89	1	reactions_binary:1	155	75.2	34	0	36	0	75	10	CITSYN-RXN
block90	1	transporters_substrate:1	153	74.3	15	4	35	19	80	0	Cholesterol
block91	1	reactions_binary:1	147	71.4	23	0	43	0	80	1	GLUTKIN-RXN
block92	1	reactions_binary:1	147	71.4	24	0	43	0	79	1	GLUTSEMIALDEHYDROG-RXN
block93	3	reactions_binary:3	146	70.9	29	0	44	0	63	10	HOMOSERINE-O-ACETYLTRANSFERASE-RXN,HOMSUCTRAN-RXN,RXN-21329
block94	1	reactions_binary:1	143	69.4	34	0	36	0	63	10	2-METHYLCITRATE-SYNTHASE-RXN
block95	2	reactions_binary:2	139	67.5	34	0	36	0	59	10	ISOCITDEH-RXN,R23-RXN
block96	1	reactions_binary:1	130	63.1	34	19	44	18	5	10	DHBAMPLIG-RXN
block97	4	reactions_binary:4	129	62.6	32	0	44	17	26	10	METHIONINE-GAMMA-LYASE-RXN,O-SUCCHOMOSERLYASE-RXN,RXN-14301,RXN-15130
block98	2	reactions_binary:2	127	61.7	1	19	8	19	80	0	5.4.99.16-RXN,RXN-9613
block99	1	reactions_binary:1	127	61.7	16	19	24	19	39	10	RXN-23730
block100	2	reactions_binary:1;transporters_substrate:1	117	56.8	34	19	36	19	0	9	ALANINE-DEHYDROGENASE-RXN,NADP
block101	1	reactions_binary:1	110	53.4	20	0	10	0	80	0	TRYPSYN-RXN
block102	1	reactions_binary:1	104	50.5	33	8	2	1	51	9	RXN-11032
block103	2	reactions_binary:2	102	49.5	33	16	44	0	0	9	RXN-11496,RXN0-2022
block104	21	reactions_binary:21	100	48.5	34	19	36	1	0	10	ACETYL-COA-ACETYLTRANSFER-RXN,KETOACYLCOATHIOL-RXN,METHYLACETOACETYLCOATHIOL-RXN,RXN-10086,RXN-11246,RXN-12561,RXN-12565,RXN-12710,RXN-12751,RXN-13617,RXN-14274,RXN-14277,RXN-14394,RXN-17778,RXN-17782,RXN-19800,RXN-19804,RXN-2006,RXN-21761,RXN-3641,RXN0-6512
block105	36	reactions_binary:36	99	48.1	34	19	36	0	0	10	2.8.3.9-RXN,3-HYDROXBUTYRYL-COA-DEHYDRATASE-RXN,3-HYDROXYBUTYRYL-COA-DEHYDROGENASE-RXN,ACETOACETYL-COA-HYDROLASE-RXN,ACETOACETYL-COA-TRANSFER-RXN,GLUTACONYL-COA-DECARBOXYLASE-RXN,GLUTARYL-COA-DEHYDROG-RXN,METHYLACYLYLCOA-HYDROXY-RXN,METHYLGLUTACONYL-COA-HYDRATASE-RXN,OHACYL-COA-DEHYDROG-RXN,RXN-11026,RXN-11662,RXN-11667,RXN-12490,RXN-12567,RXN-12570,RXN-12669,RXN-12705,RXN-12706,RXN-12750,RXN-143…
block106	1	reactions_binary:1	97	47.1	34	19	36	0	0	8	RXN-16907
block107	2	reactions_binary:1;transporters_substrate:1	95	46.1	0	0	6	0	80	9	TRANS-RXN-161,arabitol
block108	5	reactions_binary:5	91	44.2	22	1	22	0	46	0	GALPMUT-RXN,RXN-1401,RXN-14533,RXN-5821,RXN6666-4
block109	2	reactions_binary:2	87	42.2	3	0	5	0	79	0	ALPHAGALACTOSID-RXN,RXN-12088
block110	1	reactions_binary:1	85	41.3	33	15	36	0	0	1	RXN0-961
block111	1	reactions_binary:1	82	39.8	4	0	0	0	78	0	SUCROSE-PHOSPHORYLASE-RXN
block112	3	reactions_binary:3	80	38.8	34	0	36	0	0	10	4.2.1.99-RXN,ACONITATEDEHYDR-RXN,ACONITATEHYDR-RXN
block113	2	reactions_binary:2	80	38.8	8	0	1	0	71	0	FARNESYLTRANSTRANSFERASE-RXN,GPPSYN-RXN
block114	2	reactions_binary:2	79	38.3	34	0	36	0	0	9	RXN-10830,RXN-8979
block115	1	transporters_substrate:1	77	37.4	30	0	37	0	0	10	Itaconate
block116	1	reactions_binary:1	77	37.4	19	15	33	0	0	10	L-LACTATE-DEHYDROGENASE-CYTOCHROME-RXN
block117	1	reactions_binary:1	75	36.4	0	0	0	0	75	0	MANNPDEHYDROG-RXN
block118	1	reactions_binary:1	71	34.5	4	19	29	19	0	0	QUINATE-5-DEHYDROGENASE-RXN
block119	1	reactions_binary:1	69	33.5	20	0	18	1	30	0	GLCNACPTRANS-RXN
block120	1	reactions_binary:1	65	31.6	33	15	17	0	0	0	UDPGLCNACEPIM-RXN
block121	1	reactions_binary:1	59	28.6	0	0	0	0	59	0	1.8.1.15-RXN
block122	1	reactions_binary:1	48	23.3	20	0	10	0	18	0	RXN0-2382
block123	1	transporters_substrate:1	48	23.3	0	0	0	0	48	0	Thymidine
block124	8	reactions_binary:8	47	22.8	0	19	0	19	0	9	1.1.1.127-RXN,5.3.1.17-RXN,GLUCONATE-5-DEHYDROGENASE-RXN,HYALURONATE-LYASE-RXN,RXN-12177,RXN-12178,RXN-12270,RXN-16485
block125	1	reactions_binary:1	43	20.9	20	8	15	0	0	0	RXN-22145
block126	2	transporters_substrate:2	41	19.9	11	0	30	0	0	0	2-dehydro-3-deoxy-D-gluconate,2-keto-3-deoxygluconate
block127	1	reactions_binary:1	41	19.9	1	0	2	16	12	10	RXN-16873
block128	1	transporters_substrate:1	39	18.9	1	19	0	19	0	0	formate
block129	1	reactions_binary:1	38	18.4	0	19	0	19	0	0	PRIBFAICARPISOM-RXN
block130	3	reactions_binary:3	35	17	10	9	12	4	0	0	2.7.7.15-RXN,CHOLINE-KINASE-RXN,RXN0-7298
block131	2	reactions_binary:2	33	16	4	5	9	15	0	0	1.1.1.39-RXN,RXN-16819
block132	1	reactions_binary:1	30	14.6	4	0	26	0	0	0	RXN-11451
block133	1	reactions_binary:1	29	14.1	0	4	8	7	10	0	ORNITHINE-RACEMASE-RXN
block134	1	reactions_binary:1	29	14.1	2	16	11	0	0	0	RXN-15365
block135	1	reactions_binary:1	29	14.1	1	0	21	0	7	0	RXN-22110
block136	1	reactions_binary:1	29	14.1	6	1	18	1	3	0	UGD-RXN
block137	1	reactions_binary:1	27	13.1	0	0	0	18	0	9	RXN0-4641
block138	2	reactions_binary:2	26	12.6	0	1	5	4	13	3	RXN-19453,RXN-19454
block139	3	reactions_binary:3	25	12.1	1	1	0	4	15	4	RXN-16905,RXN-16906,RXN-23364
block140	1	reactions_binary:1	25	12.1	0	1	5	3	13	3	RXN-9377
block141	1	transporters_substrate:1	24	11.7	0	1	1	6	16	0	Cadaverine
block142	1	reactions_binary:1	23	11.2	0	4	0	19	0	0	BETA-GLUCURONID-RXN
block143	1	transporters_substrate:1	23	11.2	0	1	0	6	16	0	L-Arginine
block144	1	reactions_binary:1	22	10.7	0	1	0	4	12	5	R281-RXN
block145	2	reactions_binary:2	22	10.7	0	0	5	4	13	0	RXN-19435,RXN-23199
block146	2	reactions_binary:2	21	10.2	0	0	0	19	2	0	3.2.1.24-RXN,RXN0-5216
block147	4	reactions_binary:4	20	9.7	0	1	0	4	11	4	RXN-18803,RXN-21106,RXN-23091,RXN-23290
block148	5	reactions_binary:5	19	9.2	0	0	0	19	0	0	3.2.1.18-RXN,RR-BUTANEDIOL-DEHYDROGENASE-RXN,RXN-23724,RXN-23731,RXN-23732
block149	1	reactions_binary:1	19	9.2	0	4	9	6	0	0	5.1.1.18-RXN
block150	1	transporters_substrate:1	19	9.2	2	0	1	0	16	0	Cholate
block151	1	reactions_binary:1	19	9.2	0	1	0	2	11	5	RXN-21118
block152	1	reactions_binary:1	19	9.2	0	1	0	1	12	5	RXN185E-14
block153	1	transporters_substrate:1	18	8.7	15	0	2	0	1	0	Agmatine
block154	2	transporters_substrate:2	18	8.7	2	0	0	0	16	0	Chenodeoxycholate,Lithocholate
block155	1	reactions_binary:1	18	8.7	1	0	1	16	0	0	RXN-13252
block156	1	reactions_binary:1	18	8.7	0	0	0	18	0	0	RXN-17518
block157	3	reactions_binary:3	18	8.7	0	1	0	1	11	5	RXN-19463,RXN-23083,RXN-23084
block158	1	reactions_binary:1	18	8.7	0	4	8	6	0	0	RXN-19818
block159	1	reactions_binary:1	17	8.3	0	0	0	17	0	0	ACETYLHOMOSER-CYS-RXN
block160	1	reactions_binary:1	17	8.3	0	1	0	2	10	4	RXN-8162
block161	1	reactions_binary:1	16	7.8	1	0	6	0	0	9	RHAMNULPALDOL-RXN
block162	1	reactions_binary:1	15	7.3	0	0	0	1	13	1	RXN-11725
block163	1	reactions_binary:1	15	7.3	0	1	0	1	8	5	RXN-23061
block164	2	reactions_binary:2	15	7.3	0	0	0	2	13	0	RXN-9676,RXN-9678
block165	1	reactions_binary:1	14	6.8	0	0	0	1	10	3	RXN-15242
block166	4	reactions_binary:4	14	6.8	0	0	0	2	11	1	RXN-16726,RXN-21117,RXN-23742,RXN2G6Z-24
block167	1	reactions_binary:1	13	6.3	0	0	0	0	13	0	ASPDECARBOX-RXN
block168	1	reactions_binary:1	13	6.3	0	0	0	1	12	0	RXN-14666
block169	1	reactions_binary:1	13	6.3	0	0	0	1	11	1	RXN-16713
block170	1	reactions_binary:1	12	5.8	0	0	0	0	12	0	GALACTONDEHYDRAT-RXN
block171	5	reactions_binary:5	12	5.8	0	0	0	2	10	0	RXN-16919,RXN-17172,RXN-21119,RXN-21120,RXN-9376
block172	5	reactions_binary:5	12	5.8	0	0	0	1	11	0	RXN-17190,RXN-17191,RXN-17195,RXN-23627,RXN-23628
block173	1	transporters_substrate:1	12	5.8	5	0	6	0	1	0	Sulfite
block174	2	reactions_binary:2	11	5.3	4	0	1	6	0	0	2.7.7.40-RXN,RXN-13745
block175	2	reactions_binary:2	11	5.3	0	0	0	0	11	0	6.3.2.26-RXN,RXN185E-12
block176	17	reactions_binary:17	11	5.3	0	0	0	1	10	0	RXN-11126,RXN-17159,RXN-19498,RXN-19499,RXN-19501,RXN-19502,RXN-21110,RXN-21111,RXN-21112,RXN-21126,RXN-21128,RXN-23284,RXN-23285,RXN-23286,RXN-23287,RXN-23288,RXN-23291
block177	3	reactions_binary:3	11	5.3	0	0	0	11	0	0	RXN-12812,RXN-13269,RXN-17082
block178	2	reactions_binary:2	11	5.3	0	0	1	1	0	9	RXN-13076,RXN-13089
block179	2	reactions_binary:2	11	5.3	0	1	0	1	4	5	RXN-16874,RXN-16877
block180	3	reactions_binary:3	11	5.3	0	0	0	1	10	0	RXN-17074,RXN-17146,RXN-17498
block181	11	reactions_binary:11	10	4.9	0	0	0	0	10	0	RXN-15779,RXN-17076,RXN-17173,RXN-17831,RXN-19069,RXN-19079,RXN-19080,RXN-19084,RXN-23095,RXN-23157,RXN1A0-6104
block182	1	reactions_binary:1	9	4.4	0	0	0	9	0	0	RXN-13315
block183	1	reactions_binary:1	9	4.4	4	0	1	4	0	0	RXN-13746
block184	1	reactions_binary:1	9	4.4	0	0	0	0	9	0	RXN-17073
block185	1	transporters_substrate:1	8	3.9	0	0	8	0	0	0	Galacturonate
block186	21	reactions_binary:21	8	3.9	1	1	0	0	6	0	RXN-10059,RXN-10060,RXN-10061,RXN-10062,RXN-20769,RXN-20770,RXN-21719,RXN-21720,RXN-21721,RXN-21722,RXN-21723,RXN-21724,RXN-21725,RXN-21726,RXN1G-499,RXN1G-508,RXN1G-517,RXN1G-526,RXN1G-536,RXN3O-1803,RXN3O-5293
block187	15	reactions_binary:15	8	3.9	0	1	0	1	1	5	RXN-11105,RXN-11113,RXN-11117,RXN-11125,RXN-11739,RXN-17160,RXN-17170,RXN-19434,RXN-19444,RXN-19446,RXN-19464,RXN-19466,RXN-21127,RXN-23065,RXN-23310
block188	1	reactions_binary:1	8	3.9	0	0	8	0	0	0	RXN-1841
block189	2	reactions_binary:2	8	3.9	0	0	0	0	8	0	RXN-9677,rxn3
block190	1	reactions_binary:1	7	3.4	0	1	0	6	0	0	RXN-17362
block191	3	reactions_binary:3	7	3.4	0	0	0	0	7	0	RXN-23058,RXN-23060,RXN-23062
block192	1	transporters_substrate:1	5	2.4	0	0	0	5	0	0	D-Galactonate
block193	8	reactions_binary:8	5	2.4	0	1	0	0	4	0	O-SUCCINYLBENZOATE-COA-LIG-RXN,R223-RXN,RXN-13614,RXN-16380,RXN-16393,RXN-7904,RXN-9623,RXN-9644
block194	2	reactions_binary:2	5	2.4	0	1	0	1	3	0	RXN-16987,RXN-16988
block195	1	reactions_binary:1	4	1.9	0	0	0	1	1	2	ACYLCOASYN-RXN
block196	1	reactions_binary:1	4	1.9	1	0	0	0	1	2	DAHPSYN-RXN
block197	1	reactions_binary:1	4	1.9	4	0	0	0	0	0	RXN-12627
block198	1	reactions_binary:1	4	1.9	0	0	0	4	0	0	RXN-13105
block199	1	reactions_binary:1	4	1.9	0	0	0	1	3	0	RXN-17004
block200	3	reactions_binary:3	3	1.5	0	0	0	3	0	0	4.1.1.83-RXN,PYRUFLAVREDUCT-RXN,pyr.ferredoxin-OXIDO
block201	2	reactions_binary:2	3	1.5	0	3	0	0	0	0	RXN-15549,RXN-15553
block202	3	reactions_binary:3	3	1.5	0	0	0	1	2	0	RXN-21104,RXN-21105,RXN-21109
block203	1	reactions_binary:1	3	1.5	0	0	0	1	2	0	RXN185E-13
block204	5	reactions_binary:5	2	1	0	0	0	0	2	0	CHENODEOXYCHOLOYLTAURINE-HYDROLASE-RXN,CHOLOYLGLYCINE-HYDROLASE-RXN,RXN-17385,RXN-17388,RXN-21345
block205	2	reactions_binary:2	2	1	0	0	0	2	0	0	D-XYLULOSE-REDUCTASE-RXN,RXN-7644
block206	2	reactions_binary:2	2	1	0	0	0	0	0	2	ISOCHORSYN-RXN,RXN-1981
block207	1	transporters_substrate:1	2	1	0	0	0	2	0	0	L-Leucine
block208	1	reactions_binary:1	2	1	1	0	0	0	1	0	RXN-16468
block209	1	reactions_binary:1	2	1	0	0	0	1	0	1	RXN-20415
block210	1	reactions_binary:1	2	1	0	0	0	0	2	0	RXN0-5225
block211	2	reactions_binary:1;transporters_substrate:1	1	0.5	0	1	0	0	0	0	1.17.1.1-RXN,Uridine
block212	15	reactions_binary:11;transporters_substrate:4	1	0.5	1	0	0	0	0	0	2,3-dihydroxypropane-1-sulfonate,3.2.1.52-RXN,D-Galactose,DARABKIN-RXN,FUCULOKIN-RXN,GALLATE-DECARBOXYLASE-RXN,LYXISOM-RXN,RHAMNISOM-RXN,RHAMNULOKIN-RXN,RXN-12625,RXN-12626,RXN-16937,RXN0-5226,sulfoquinovose
block213	3	reactions_binary:3	1	0.5	1	0	0	0	0	0	ARGSUCCINLYA-RXN,ARGSUCCINSYN-RXN,N-ACETYLTRANSFER-RXN
block214	2	reactions_binary:2	1	0.5	1	0	0	0	0	0	PHENOLPHOS-RXN,RXN-15787
block215	2	reactions_binary:2	1	0.5	0	0	0	0	0	1	RXN-11118,RXN-19469
block216	1	reactions_binary:1	1	0.5	0	0	1	0	0	0	RXN-11298
block217	1	reactions_binary:1	1	0.5	1	0	0	0	0	0	RXN-15122
block218	2	reactions_binary:2	1	0.5	0	0	0	1	0	0	RXN-15930,RXN-15937
block219	1	reactions_binary:1	1	0.5	0	0	1	0	0	0	RXN-22146
block220	8	reactions_binary:8	1	0.5	0	0	0	1	0	0	RXN-22840,RXN-22841,RXN-22843,RXN-22846,RXN-22849,RXN-22853,RXN-22855,RXN-22856
block221	1	reactions_binary:1	1	0.5	0	0	0	1	0	0	RXN-8953
block222	1	transporters_substrate:1	1	0.5	1	0	0	0	0	0	oxalate
